# Genome-wide association study in a diverse grapevine collection provides insights into the genetic basis of berry size and cluster architecture traits

**DOI:** 10.1101/2025.09.24.678328

**Authors:** Geovani Luciano de Oliveira, Felipe Roberto Francisco, Yohans Alves de Moura, Guilherme Francio Niederauer, Roberto Fritsche-Neto, Anete Pereira de Souza, Mara Fernandes Moura Furlan

## Abstract

Berry and cluster size are pivotal determinants of grapevine productivity and consumer preferences and remain major targets in grapevine breeding. However, given their complexity as quantitative traits under polygenic control, a deeper understanding of their genetic determinants is needed. The gene pool of the Brazilian grapevine has made a significant contribution to enhancing grapevine performance in tropical and subtropical regions. In this study, we conducted a genome-wide association study (GWAS) using a diverse panel of 288 *Vitis* spp. accessions from the Instituto Agronômico Germplasm Bank, Brazil. This panel was phenotyped for six cluster architecture traits over 12 years and genotyped using the Vitis18kSNP array. Using two different algorithms, the GWAS identified 56 significant SNPs distributed across 17 chromosomes, validating previously identified quantitative trait loci (QTLs) and revealing novel associations. Four closely spaced markers on Chr1 suggest the presence of a QTL influencing five traits simultaneously. A strong association signal, with phenotypic variance explained (PVE) values of approximately 29–35%, indicated a major QTL for berry length (BL) and width (BWi) on Chr14. Additionally, major-effect SNP loci were identified for cluster weight (CW) on Chr1, cluster length (CL) on Chr7 and 14, cluster width (CWi) on Chr6 and 18, and berry weight (BW) on Chr4, with PVE values ranging from 18–27%. Furthermore, 80 genes associated with berry traits and 52 genes associated with cluster traits were identified as putative candidate genes in the genomic regions associated with significant SNPs. These candidate genes are involved in the regulation of growth and development, hormone regulation, protein synthesis, stress response, and other physiological processes essential for cell health and functionality. Our results provide valuable insights into the genetic determinants of grape berry size and cluster architecture, offering critical data to support future functional studies and enhance the efficiency of related breeding programs.
