## Supplementary material for "Genome-wide association study in a diverse grapevine collection provides insights into the genetic basis of berry size and cluster architecture traits": S1 Table

### Sheet: S1Table
S1 Table. Genotype codes and passport data for 288 grapevine accessions used in the GWAS analysis.
Genotype Name	ID GWAS	Parents	Species	Country	Usage	Flesh color	VIVC number
Muscat Hamburg	1	Schiava Grossa x Muscat of Alexandria	Vitis vinifera	United Kingdom	table-wine	Black	8226
Ikawa 1010	3	unknown	Vitis interspecific crossing	Japan	table	Rose	26921
Moscatel Rosado	4	Muscat of Alexandria x ?	Vitis vinifera	NA	wine-table-raisin	Rose	8040
Saturn	5	Dunstan 210 x New York 45791	Vitis interspecific crossing	USA	table	Rouge	15363
Monastrell	6	unknown	Vitis vinifera	Spain	table-wine	Black	7915
Topas	7	Misket Dunavski x Cardinal	Vitis vinifera	Slovakia	table	White	15751
Muscat Bleu	8	Garnier 15-6 x Perle noire	Vitis interspecific crossing	Switzerland	table-wine	Black	16002
IAC 0842-04 Eugenio	9	IAC 121-58 x IAC 501-06 Soraya	Vitis interspecific crossing	Brazil	table	Black	15353
IAC 1490-02	10	65-A2 x IAC 1117-12	Vitis interspecific crossing	Brazil	table	White	15269
Ravat 34	12	Seibel 5455 x ?	Vitis interspecific crossing	France	wine	White	9936
Seibel 5915	13	unknown	Vitis interspecific crossing	France	wine	Black	11143
Seibel 6468	14	Seibel 4614 x Seibel 3011	Vitis interspecific crossing	France	wine	White	11181
Seibel 6906	15	Seibel 4595 x Seibel 4199	Vitis interspecific crossing	France	wine	Black	11201
Seibel 8712	16	Seibel 5163 x Seibel 880	Vitis interspecific crossing	France	wine	White	11306
Seibel 8724	17	Seibel 5163 x Seibel 880	Vitis interspecific crossing	France	wine	White	11310
Seibel 8745	18	Seibel 5163 x Seibel 880	Vitis interspecific crossing	France	wine	Black	11466
Seibel 8748	19	Seibel 5163 x Seibel 880	Vitis interspecific crossing	France	wine	Black	11314
Seibel 10878	20	Seibel 5163 x Seibel 5593	Vitis interspecific crossing	France	wine	Black	2519
BRS Linda	21	Cnpuv 154-90 x Saturn	Vitis interspecific crossing	Brazil	table	White	22381
Moscatel Nazareno	22	Muscat Hamburg x Castelão	Vitis vinifera	Portugal	wine	White	8036
IAC 31-01	23	Seibel 13053 x Aligoté	Vitis interspecific crossing	Brazil	wine	Rose	15350
Perla de Csaba	24	Madeleine Angevine x Muscat Fleur D'oranger	Vitis vinifera	Hungary	table-wine	White	9166
Moscatel Oeiras	25	Diagalves x Muscat of Alexandria	Vitis vinifera	Portugal	table-wine	White	8038
IAC 74-02	26	Seibel 10096 x Syrah	Vitis interspecific crossing	Brazil	wine	Black	15349
IAC 141-51	27	Seibel 13053 x Sémillon	Vitis interspecific crossing	Brazil	wine	Rose	15347
IAC 233	28	Molcatel Branco x Seibel 7226	Vitis interspecific crossing	Brazil	wine	Black	26942
Japonesa	29	unknown	NA	NA	table	Rose	NA
IAC 1319	30	unknown	Vitis interspecific crossing	Brazil	table-wine	White	15271
Niagara Branca	31	Concord x Cassady	Vitis interspecific crossing	USA	table-wine	White	8537
Niagara Rosada	32	Concord x Cassady - (Niagara Mutation)	Vitis interspecific crossing	Brazil	table-wine	Rouge	8540
Niagara Rajada	33	Concord x Cassady - (Niagara Mutation)	Vitis interspecific crossing	Brazil	table	White	NA
Niagara Seedless (Rosinha)	34	Concord x Cassady - (Niagara Rosada Mutation)	Vitis interspecific crossing	Brazil	table	Rouge	16155
Niagara Rosada Gigante 4N	35	Concord x Cassady - (Niagara Rosada Mutation)	Vitis interspecific crossing	Brazil	table	Rouge	21398
Niagara Steck	36	Concord x Cassady - (Niagara Rosada Mutation)	Vitis interspecific crossing	Brazil	table	Brown	21399
Niagara Rosada Escura	37	Concord x Cassady - (Niagara Rosada Mutation)	Vitis interspecific crossing	Brazil	table	Rouge	NA
Niagara Rosada Variegada	38	Concord x Cassady - (Niagara Rosada Mutation)	Vitis interspecific crossing	Brazil	table	Rouge	NA
Niagara Branca Oval	39	Concord x Cassady - (Niagara Mutation)	Vitis interspecific crossing	Brazil	table	White	NA
Niagara Maravilha	40	Concord x Cassady - (Niagara Rosada Mutation)	Vitis interspecific crossing	Brazil	table	Rouge	NA
Niagara Branca gigante 4N	41	Concord x Cassady - (Niagara Mutation)	Vitis interspecific crossing	USA	table	White	8538
IAC 274-21	42	Perlona x Ravat 34	Vitis interspecific crossing	Brazil	table	White	26932
Dutchess	43	unknown	Vitis interspecific crossing	USA	table-wine	White	3750
Mars	44	Island Belle x Arkansas 1339	Vitis interspecific crossing	USA	table	Black	7432
Lucile	45	Wilmington Red x ?	Vitis labrusca	USA	table	Black	6974
Dona Zilá	46	Niagra Rosada x Catawba Rosa	Vitis interspecific crossing	Brazil	table	Rose	23336
Goethe	47	Carter x Schiava Grossa	Vitis interspecific crossing	USA	table-wine	Rose	4851
Barrileta	48	unknown	NA	NA	table	White	NA
Agawam	49	Carter x Schiava Grossa	Vitis interspecific crossing	USA	table-wine	Rose	94
Rochester	50	unknown	Vitis interspecific crossing	USA	table-wine	Black	10134
Diamond	51	Concord x Iona	Vitis interspecific crossing	USA	table-wine	White	3545
Highland	52	Concord x Muscat a Petits Grains Noirs	Vitis interspecific crossing	USA	table	Rouge	5390
Lakemont seedless	53	Ontario x Sultanina	Vitis interspecific crossing	USA	table	White	6674
Hidalgo	54	Delago x Brilliant	Vitis interspecific crossing	USA	table-wine	Black	5388
Arizul	56	Heben x Sultanina	Vitis vinifera	Argentina	table-raisin	White	607
Fern Munson	57	Premier x Catawba Rosa	Vitis interspecific crossing	USA	table-wine	Rose	4097
J 7604-15	58	unknown	Vitis interspecific crossing	USA	table	Black	NA
J 7602-44	59	unknown	Vitis interspecific crossing	USA	table	Black	NA
J 7602-66	60	unknown	Vitis interspecific crossing	USA	table	Rose	NA
Parmak Cerven	61	unknown	Vitis vinifera	Turkey	table	Rose	8945
Jacquez	62	unknown	Vitis vinifera x Vitis aestivalis	USA	wine	Black	5627
J 7601-96	63	unknown	Vitis interspecific crossing	USA	table	White	NA
IAC 16-02	64	Ravat 34 x Muscat Hamburg	Vitis interspecific crossing	Brazil	table-wine	Rose	26933
IAC 23-08	65	Ravat 34 x Muscat Hamburg	Vitis interspecific crossing	Brazil	table	Black	15352
Flame seedless	66	Gargiulo 4320 x ?	Vitis vinifera	USA	table	Rose	4141
IAC 137-04	67	Ravat 34 x Sémillon	Vitis interspecific crossing	Brazil	wine	White	15344
IAC 158-12	68	Malégue 1647-8 x Muscat Hamburg	Vitis interspecific crossing	Brazil	table	Rouge	15342
Izabel Sport	69	Vitis labrusca x Meslier Petit / (Isabella mutation)	Vitis interspecific crossing	NA	table	Black	NA
IAC 202-28	70	Seibel 13053 x Muscat Hamburg	Vitis interspecific crossing	Brazil	table	Black	15339
IAC 282	71	unknown	Vitis interspecific crossing	Brazil	table	White	15336
IAC 274-16	72	Perlona x Seibel 11342	Vitis interspecific crossing	Brazil	table	White	15337
Ikawa 0668	73	unknown	Vitis interspecific crossing	Japan	table	Rose	NA
Einset seedless	74	Fredonia x Canner Seedless	Vitis interspecific crossing	USA	table	Rose	3848
IAC 338-04	75	Moscatel de Frontignan x Vitis cinerea	Vitis vinifera x Vitis cinerea	Brazil	wine	Black	15335
IAC 339-03	76	Muscat Hamburg x Vitis cinerea	Vitis vinifera x Vitis cinerea	Brazil	table	Black	26938
IAC 341-02	77	Moscatel Rosado x Vitis cinerea	Vitis vinifera x Vitis cinerea	Brazil	table	Black	15334
Korinthiaki Mavro	78	unknown	Vitis vinifera	Greece	wine-table-raisin	Black	6410
IAC 351-05	79	IAC 23-2 x Crioula Branca	Vitis interspecific crossing	Brazil	table	White	26934
IAC 353-03	80	493-D10 x IAC 23-2	Vitis interspecific crossing	Brazil	table	Rouge	15333
Vênus	81	Alden x New York 46000	Vitis interspecific crossing	USA	table	Black	12937
IAC Juliana	82	Itália x IAC 21-14 Madalena	Vitis interspecific crossing	Brazil	table	White	23285
IAC 388 Santa Tereza	83	IAC 82-1 x Itália	Vitis interspecific crossing	Brazil	table	White	10695
IAC 393-04	84	(V. shuttleworthii x V. rufotomentosa) x Muscat Hamburg	Vitis interspecific crossing	Brazil	table	Black	15331
IAC 393-05	85	(V. shuttleworthii x V. rufotomentosa) x Muscat Hamburg	Vitis interspecific crossing	Brazil	table	Black	15330
IAC 403-01	86	Vitis gigas x Sultanina	Vitis gigas x Vitis vinifera	Brazil	table	Black	15329
IAC 405-06	87	Moscatel Rosado x Vitis cinerea	Vitis vinifera x Vitis cinerea	Brazil	table	Black	15328
Niabell	88	Campbell (4N) X Niagara (4N)	Vitis interspecific crossing	USA	table	Black	8536
H 4.49.69	89	unknown	NA	NA	table	White	NA
IAC 501-06 Soraya	90	IAC 8-5 x San Martino	Vitis interspecific crossing	Brazil	table	White	11924
Athens	91	Hubbard x Portland	Vitis interspecific crossing	USA	table	Black	741
IAC 506-33 Isaura	92	IAC 58 x Jumbo	Vitis interspecific crossing	Brazil	table	Black	15319
IAC 544-14	93	IAC 339-21 x IAC 287-2	Vitis interspecific crossing	Brazil	table	Black	15315
IAC 574-01	94	IAC 339-9 x IAC 74-1 Iara	Vitis interspecific crossing	Brazil	wine	Black	15313
SR 507-38	95	Seibel 7053 x Sémillon	Vitis interspecific crossing	Brazil	wine	Black	15699
IAC 589-02	96	(III V. shuttleworthii x V. rufotomentosa) x Sémillon	Vitis interspecific crossing	Brazil	wine	Black	15309
IAC 592-01	97	(IV V. shuttleworthii x V. rufotomentosa) x Ruby Cabernet	Vitis interspecific crossing	Brazil	wine	Black	15308
IAC 670-01	98	IAC 392 x IAC 527-64	Vitis interspecific crossing	Brazil	table	Black	26943
IAC 671-01	99	IAC 392 x B. K.	Vitis interspecific crossing	Brazil	NA	Rose	15306
IAC 746-03	100	unknown	Vitis interspecific crossing	Brazil	table	Black	15301
IAC 720-01	101	? x Carignane	Vitis interspecific crossing	Brazil	wine	Black	15303
IAC 740-01	102	unknown	Vitis interspecific crossing	Brazil	table	Black	15301
IAC 762-08	103	IAC 589-13 x IAC 581-7	Vitis interspecific crossing	Brazil	wine	Black	15300
IAC 768-02	104	Vitis gigas x IAC 457-11 Iracema	Vitis interspecific crossing	Brazil	table	Black	15299
IAC 904-30	105	IAC 394-14 x IAC Maria	Vitis interspecific crossing	Brazil	table	Rouge	15283
IAC 778-04	106	IAC 526-4 x IAC 544-14	Vitis interspecific crossing	Brazil	table	Rouge	15297
IAC 804-13	107	IAC 583-3 x IAC 571-1	Vitis interspecific crossing	Brazil	NA	Black	15296
IAC 813-01	108	IAC 394-14 x IAC 561-4	Vitis interspecific crossing	Brazil	table	White	15295
IAC 211-2	109	Moscatel Branco x Seibel 7226	Vitis interspecific crossing	Brazil	table	Rose	26929
Alwood	110	Fredonia x Athens	Vitis interspecific crossing	USA	table	Black	383
IAC 860-05	111	? x IAC Maria	Vitis interspecific crossing	Brazil	table	White	15293
IAC 861-03	112	IAC 394-13 x IAC 526-4	Vitis interspecific crossing	Brazil	table	White	15292
IAC 862-10	113	IAC 394-13 x IAC 540-3	Vitis interspecific crossing	Brazil	table	Rose	26941
IAC 871-13 A Dona	114	IAC 501-6 Soraya x IAC 544-14	Vitis interspecific crossing	Brazil	table-raisin	Rose	15290
IAC 871-18	115	IAC 501-6 Soraya x IAC 544-14	Vitis interspecific crossing	Brazil	table	Rose	15289
IAC 871-41 Patrícia	116	IAC 501-6 Soraya x IAC 544-14	Vitis interspecific crossing	Brazil	table	Rose	15288
IAC 877-02	117	IAC 526-4 x IAC 520-1	Vitis interspecific crossing	Brazil	table-wine	White	15287
IAC 882-11	118	IAC 570-2 x IAC 21-1	Vitis interspecific crossing	Brazil	table	White	15286
IAC 901-01	119	IAC 337-11 x IAC 457-11 Iracema	Vitis interspecific crossing	Brazil	table	Black	NA
IAC 903-15	120	unknown	Vitis interspecific crossing	Brazil	table	White	15285
IAC 903-47	121	IAC 394-14 x IAC 457-11 Iracema	Vitis interspecific crossing	Brazil	table	White	26931
IAC 904-11	122	IAC 394-14 x IAC Maria	Vitis interspecific crossing	Brazil	table	White	15284
IAC 772-41	123	IAC 394-13 x IAC 544-14	Vitis interspecific crossing	Brazil	NA	Rose	15298
IAC 904-41	124	unknown	Vitis interspecific crossing	Brazil	table	White	15282
IAC 905-01	125	IAC 394-14 x IAC 540-3	Vitis interspecific crossing	Brazil	NA	NA	26930
IAC 911-02	126	IAC 526-4 x IAC 502-1	Vitis interspecific crossing	Brazil	table	Black	15280
IAC 960-11	128	IAC 577-8 x IAC 138-22 Máximo	Vitis interspecific crossing	Brazil	wine	White	26922
IAC 994-07	129	IAC 124-11 x IAC 589-13	Vitis interspecific crossing	Brazil	wine	Black	15275
IAC 1135-01	131	IAC 565-2 x Afus Ali	Vitis interspecific crossing	Brazil	wine	White	26944
Armênia I70058	133	unknown	Vitis vinifera	Armenia	table	White	NA
Buffalo	134	Herbert x Watkins	Vitis interspecific crossing	USA	table	Black	1796
IAC 1398-21 Traviú	135	IAC 32-7 x IAC 470-26	Vitis interspecific crossing	Brazil	table	Black	12618
IAC 1410-08 Ezequiel	136	IAC 501-06 Soraya x JD 874	Vitis interspecific crossing	Brazil	table	Black	15270
IAC 1596-02 Marta	137	IAC 1267 x Cardinal	Vitis interspecific crossing	Brazil	table	Rouge	15319
IAC 1726-03 Roberta	138	IAC 871-18 x Cardinal	Vitis interspecific crossing	Brazil	table	White	10126
IAC 1742	139	Niagara x Muscat Hamburg	Vitis interspecific crossing	Brazil	table	Black	15266
IAC 1410-04	140	unknown	Vitis interspecific crossing	Brazil	table	White	26920
IAC 473-07	141	58-D10 x IAC 181	Vitis interspecific crossing	Brazil	table	White	15324
IAC 486-03	142	IAC 141-54 x Itália	Vitis interspecific crossing	Brazil	table	White	15323
Alphonse Lavalee	143	Dodrelyabi x Muscat Hamburg	Vitis vinifera	France	wine-table-raisin	Black	349
IAC 730-01	144	IAC 85 x IAC 393-21	Vitis interspecific crossing	Brazil	table	Rose	26935
Golden Muscat	145	Muscat Hamburg x Diamond	Vitis interspecific crossing	USA	table	White	4881
August Giant	146	Marion x Schiava Grossa	Vitis interspecific crossing	USA	table-wine	Rouge	769
Golden Queen	147	Black Alicante x Ferdinand de Lesseps	Vitis interspecific crossing	United Kingdom	table-wine	White	4882
Liberty	148	Florida W 716 x Buffalo	Vitis interspecific crossing	USA	table	Rouge	6830
Seibel 128	150	Munson x Raisine	Vitis interspecific crossing	France	wine	Black	8973
Suffolk Red	151	Fredonia x Kishmish Chernyi	Vitis interspecific crossing	USA	table	Rose	12038
IAC Maria	152	Jumbo x IAC 8-2	Vitis interspecific crossing	Brazil	table-raisin	White	7399
Itália	153	Bicane x Muscat Hamburg	Vitis vinifera	Italy	table	White	5582
Muska	156	Isabella x Pirovano 15	Vitis interspecific crossing	South Africa	table	Black	8262
IAC 1238-08	157	IAC 554-8 x IAC 903-15	Vitis interspecific crossing	Brazil	table	Black	15272
IAC 510-08	158	IAC 164-20 x Jumbo	Vitis interspecific crossing	Brazil	table	Black	15318
IAC 82-01	159	Seibel 13053 x Moscatel Rosado	Vitis interspecific crossing	Brazil	table	Rose	15348
IAC 504-01	160	IAC 32-6 x Jumbo	Vitis interspecific crossing	Brazil	table	White	26936
IAC 1595-02 Lígia	161	IAC 1267 x Cardinal	Vitis interspecific crossing	Brazil	table	White	17077
IAC 1595-16 Angelina	162	IAC 1267 x Cardinal	Vitis interspecific crossing	Brazil	table	White	473
Golia	163	Castel 156-12 x Rupestris Du Lot	Vitis interspecific crossing	Italy	rootstock	Black	4886
Vitis doaniana	166	unknown	Vitis doaniana	USA	rootstock	Black	NA
Vitis shuttleworthii	167	unknown	Vitis shuttleworthii	USA	rootstock	Rouge	NA
IAC 571-6 Jundiaí	168	Vitis caribaea x Pirovano 57	Vitis interspecific crossing	Brazil	rootstock	NA	15343
Ramsey	170	unknown	Vitis champinii	USA	rootstock	Black	9904
IAC 766 Campinas	171	Riparia de Traviú x Vitis caribaea	Vitis interspecific crossing	Brazil	rootstock	NA	15358
Regale	174	? x Magnolia	Vitis interspecific crossing	USA	rootstock	Black	9994
Roanoke	176	Lucida x (Topsail x Tarheel)	Vitis rotundifolia	USA	wine-table-rootstock	White	15243
Carlos	177	Howard x North Carolina 11-173	Vitis rotundifolia	USA	table-rootstock	NA	2105
Unknown 04	178	unknown	Vitis rotundifolia	USA	rootstock	White	NA
IAC 572 Jales	179	Vitis caribaea x 101-14 MGT	Vitis interspecific crossing	Brazil	rootstock	NA	15359
IAC 313 Tropical	180	Golia x Vitis cinerea	Vitis interspecific crossing	Brazil	rootstock	NA	16876
Kober 5BB	181	Vitis berlandieri x Vitis riparia	Vitis berlandieri x Vitis riparia	Austria	rootstock	Black	6313
Vitis candicans	182	unknown	Vitis candicans	USA	rootstock	Black	NA
Isabella	183	Vitis labrusca x Meslier Petit	Vitis labrusca x Vitis vinifera	USA	table-wine	Black	5560
Ives	184	Hartford x ?	Vitis interspecific crossing	USA	wine	Black	5592
Concord Precoce	185	Catawba x Vitis labrusca	Vitis interspecific crossing	USA	table-wine	Black	2804
BRS Violeta	186	IAC 1398-21 Traviú x BRS Rubea	Vitis interspecific crossing	Brazil	wine	Black	22385
BRS Margot	187	Merlot x Villard Noir	Vitis interspecific crossing	Brazil	wine	Black	23338
BRS Cora	188	Muscat Bailey x BRS Rubea	Vitis interspecific crossing	Brazil	wine	Black	22384
Baco Noir	189	Folle Blanche x Vitis riparia	Vitis vinifera x Vitis riparia	France	wine	Black	870
Campos da Paz	190	unknown	Vitis vinifera x Vitis ruprestris	NA	wine	Black	NA
Couderc 2	191	(Vitis lincecumii x Vitis riparia) x Pinot	Vitis interspecific crossing	France	wine	Black	2897
Seibel 5437	192	Seibel 867 x Seibel 2512	Vitis interspecific crossing	France	wine	Black	11110
Cunningham	193	unknown	Vitis bourquiniana	USA	wine	Black	3294
Cynthiana	194	unknown	Vitis aestivalis x Vitis vinifera	USA	wine	Black	3304
Eumelan	195	unknown	Vitis interspecific crossing	USA	table-wine	Black	NA
Herbemont	196	Chasselas x ?	Vitis interspecific crossing	USA	wine	Black	5356
IAC 138-22 Máximo	197	Ravat 34 x ?	Vitis interspecific crossing	Brazil	wine	Black	7542
Seibel 47	198	Munson x Vitis vinifera	Vitis interspecific crossing	France	wine	Black	8839
Seibel 7053	199	Seibel 5163 x Seibel 880	Vitis interspecific crossing	France	wine	Black	11075
Seibel 10096	200	Seibel 5455 x Seibel 5163	Vitis interspecific crossing	France	wine	Black	11346
Villard Noir	201	Seibel 7053 x Seibel 6905	Vitis interspecific crossing	France	wine	Black	13082
SR 5012-34 (Dona Emília)	202	Seibel 7053 x Cabernet Sauvignon	Vitis interspecific crossing	Brazil	wine	Black	27232
Lindley	203	Carter x Chasselas Blanc	Vitis labrusca x Vitis vinifera	USA	table-wine	Rouge	6845
Baco Blanc	204	Folle Blanche x Noah	Vitis interspecific crossing	France	wine-rootstock	White	868
BRS Lorena	205	Malvasia Bianca x Seyval Blanc	Vitis interspecific crossing	Brazil	wine	White	22383
Geisenheim 324- 58	206	unknown	Vitis interspecific crossing	Germany	wine	White	4712
IAC 21-14 Madalena	207	Ravat 34 x Moscato Giallo	Vitis interspecific crossing	Brazil	wine	White	15351
IAC 74-1 Iara	208	Seibel 10096 x Syrah	Vitis interspecific crossing	Brazil	wine	White	17066
IAC 116-31 Rainha	209	Seibel 7053 x Pinot Noir	Vitis interspecific crossing	Brazil	wine	White	9883
IAC 960-12	210	unknown	Vitis interspecific crossing	Brazil	wine	White	15277
Jd 930 Moscatel de Jundiai	211	Seyval Blanc x Pirovano 4	Vitis interspecific crossing	Brazil	wine	White	15692
Moscato Embrapa	212	Couderc 13 x July Muscat	Vitis interspecific crossing	Brazil	wine	White	22382
Seibel 5213	213	Seibel 405 x Seibel 867	Vitis interspecific crossing	France	wine	White	11086
Seibel 5409	214	Seibel 867 x Seibel 452	Vitis interspecific crossing	France	wine	White	4825
Seibel 13693	215	Seibel 5455 x Seibel 6468	Vitis interspecific crossing	France	wine	White	11412
Seyval Blanc	216	Seibel 5656 x Seibel 4986	Vitis interspecific crossing	France	wine	White	11558
IAC Maria Rosa	217	unknown	Vitis interspecific crossing	Brazil	table-wine	Rose	7403
SR 496-25	218	Seibel 7053 x Gewuerztraminer	Vitis interspecific crossing	Brazil	wine	Black	15697
Villenave	219	unknown	NA	NA	wine	White	NA
Merlot Noir	220	Magdeleine Noire des Charentes x Cabernet Franc	Vitis vinifera	France	wine	Black	7657
SR 507-08	221	Seibel 7053 x Cabernet Sauvignon	Vitis interspecific crossing	Brazil	wine	Black	15698
Carignan Noir	222	Castellana Blanca x ?	Vitis vinifera	France	wine	Black	2098
Durif	223	Syrah x Peloursin Noir	Vitis vinifera	France	wine	Black	3738
Garnacha Tinta	224	unknown	Vitis vinifera	Spain	wine	Black	4461
Grand Noir	225	Graciano x Bouschet Petit	Vitis vinifera	France	wine	Black	5012
Cabernet Franc	226	unknown	Vitis vinifera	France	wine	Black	1927
Pinot Noir	227	Savagnin Blanc x ?	Vitis vinifera	France	wine	Black	9279
Ruby Cabernet	228	Carignan Noir x Cabernet Sauvignon	Vitis vinifera	USA	wine	Black	10313
Syrah	229	Mondeuse Blanche x Dureza	Vitis vinifera	France	wine	Black	11748
Tannat	230	unknown	Vitis vinifera	France	wine	Black	12257
Gewuerztraminer	231	unknown	Vitis vinifera	Germany	table-wine	Rose	12609
Sémillon	232	unknown	Vitis vinifera	France	wine	White	11480
Welschriesling	233	Coccalona Nera x ?	Vitis vinifera	Italy	wine	White	13217
Chenin Blanc	234	Savagnin Blanc x ?	Vitis vinifera	France	wine	White	2527
Pinot Gris	235	Pinot Noir mutation	Vitis vinifera	France	wine	Gris	9275
Malvasia Moscata	236	Malvasia Aromatica di Parma x ?	Vitis vinifera	Italy	wine	White	22748
Sauvignon Blanc	237	Savagnin Blanc x ?	Vitis vinifera	France	wine	White	10790
Palomino Fino	238	unknown	Vitis vinifera	Spain	wine	White	8888
Torrontes Riojano	240	Listan Prieto x Muscat of Alexandria	Vitis vinifera	Argentina	wine	White	15162
Bianca	241	unknown	Vitis vinifera	NA	wine	White	NA
Rotberger	242	Schiava Grossa x Riesling Weiss	Vitis vinifera	Germany	wine	Black	10230
Manzoni Bianco	243	Riesling Weiss x Pinot Blanc	Vitis vinifera	Italy	wine	White	7360
Moscato Giallo	244	Muscat a Petits Grains Blancs x ?	Vitis vinifera	Italy	wine	White	8056
Prosecco	245	Vulpea x ?	Vitis vinifera	Italy	wine	White	9741
Ribolla Gialla	246	? x Heunisch Weiss	Vitis vinifera	Italy	wine	White	10054
Coda Di Volpe Bianca	247	unknown	Vitis vinifera	Italy	table-wine	White	24632
Garganega	248	unknown	Vitis vinifera	Italy	table-wine	White	4419
Greco Bianco Di Tufo	249	unknown	Vitis vinifera	Italy	wine	White	4970
Trebbiano Toscano	250	unknown	Vitis vinifera	Italy	wine	White	12628
Vermentino	252	unknown	Vitis vinifera	Italy	wine	White	12989
Rebo	253	Merlot Noir x Teroldego	Vitis vinifera	Italy	wine	Black	9961
Canaiolo Nero	254	unknown	Vitis vinifera	Italy	wine	Black	2037
Ancellotta	255	unknown	Vitis vinifera	Italy	wine	Black	447
Barbera Nera	256	Coccalona Nera x ?	Vitis vinifera	Italy	wine	Black	974
Lagrein	258	Schiava Gentile x Teroldego	Vitis vinifera	Italy	wine	Black	6666
Malvasia Nera Di Brindisi	259	Malvasia Bianca Lunga x Negro Amaro	Vitis vinifera	Italy	wine	Black	7273
Nebbiolo	260	unknown	Vitis vinifera	Italy	wine	Black	8417
Sagrantino	261	unknown	Vitis vinifera	Italy	wine	Black	10457
Sangiovese	262	unknown	Vitis vinifera	Italy	wine	Black	10680
Teroldego	263	unknown	Vitis vinifera	Italy	wine	Black	12371
Uva Di Troia	264	Bombino Bianco x Quagliano	Vitis vinifera	Italy	wine	Black	12819
Lambrusco Grasparossa	266	Cornacchia x ?	Vitis vinifera	Italy	wine	Black	6692
Montepulciano	267	unknown	Vitis vinifera	Italy	wine	Black	7949
Negro Amaro	268	Maiolica x ?	Vitis vinifera	Italy	wine	Black	8456
Primitivo	269	unknown	Vitis vinifera	Balkan	wine	Black	9703
Cabernet Carbon	270	Cabernet Sauvignon x Bronner	Vitis vinifera	Germany	wine	Black	20007
Pinotage	272	Pinot Noir x Cinsaut	Vitis vinifera	South Africa	wine	Black	9286
Tempranillo Tinto	273	Albillo Mayor x Benedicto	Vitis vinifera	Spain	wine	Black	12350
Touriga Nacional	274	unknown	Vitis vinifera	Portugal	wine	Black	12594
Alfrocheiro	275	Savagnin Blanc x ?	Vitis vinifera	Portugal	wine	Black	277
Cabernet Sauvignon	276	Cabernet Franc x Sauvignon Blanc	Vitis vinifera	France	wine	Black	1929
Corvina Veronese	277	unknown	Vitis vinifera	Italy	wine	Black	2863
Gamay Noir	278	Heunisch Weiss x Pinot Noir	Vitis vinifera	France	wine	Black	4377
Petit Verdot Faux	279	Plant de Dubosc 2 X Verdot Petit	Vitis vinifera	France	wine	Black	41966
Tinto Cão	280	unknown	Vitis vinifera	Portugal	wine	Black	12500
Viognier	281	unknown	Vitis vinifera	France	wine	White	13106
Catawba	282	unknown	Vitis interspecific crossing	USA	table-wine	Rouge	26923
BRS Carmem	284	Muscat Bailey A x BRS Rubea	Vitis interspecific crossing	Brazil	wine	Black	23551
Seibel 4638	285	Seibel 788 x Seibel 29	Vitis interspecific crossing	France	wine	White	1695
Seibel 80	286	Munson x Vitis vinifera	Vitis interspecific crossing	France	wine	Black	10882
Seibel 1000	287	Munson x Vitis rupestris	Vitis interspecific crossing	France	wine	Black	10209
Seibel 1077	288	Munson x Aramon	Vitis interspecific crossing	France	wine	Black	10989
Seibel 2021	289	Munson x Aramon	Vitis interspecific crossing	France	wine	Black	10998
Seibel 4643	290	Seibel 29 x Danugue	Vitis interspecific crossing	France	wine	Black	10164
Seibel 4681	291	Seibel 880 x Seibel 658	Vitis interspecific crossing	France	wine	White	11046
Seibel 5593	292	Seibel 880 x Seibel 4202	Vitis interspecific crossing	France	wine	Black	11119
Seibel 5455	293	Seibel 867 x Seibel 2524	Vitis interspecific crossing	France	wine	Black	9544
Seibel 159	294	unknown	Vitis interspecific crossing	France	wine	Black	15259
Seibel 10173	295	Seibel 5455 x Seibel 6089	Vitis interspecific crossing	France	wine	White	416
SR 496-15 (Dr. Júlio)	296	Seibel 7053 x Gewuerztraminer	Vitis interspecific crossing	Brazil	wine	White	3682
SR 501-17 (IAC Ribas)	297	Seibel 7053 x Syrah	Vitis interspecific crossing	Brazil	wine	White	15702
SR 496-09	298	Seibel 7053 x Gewuerztraminer	Vitis interspecific crossing	Brazil	wine	Black	15694
SR 5010-08	299	Seibel 7053 x Seibel 10096	Vitis interspecific crossing	Brazil	wine	Black	15700
Seibel 5520	300	unknown	Vitis interspecific crossing	France	wine	Black	15257
IAC 583-03	302	Vitis gigas x Ruby Cabernet	Vitis gigas x Vitis vinifera	Brazil	wine	Black	15312
IAC 584-53	303	Vitis gigas x Sauvignon Gris	Vitis gigas x Vitis vinifera	Brazil	wine	Black	15311
IAC 822-21	304	IAC 405-6 x IAC 527-6	Vitis interspecific crossing	Brazil	table	Black	15294
Solaris	306	Merzling x Geisenheim 6493	Vitis interspecific crossing	Germany	wine	White	20340
Bronner	307	Merzling x Geisenheim 6494	Vitis interspecific crossing	Germany	wine	White	17129
Ikawa 1015	308	unknown	Vitis interspecific crossing	Japan	table	Rose	NA
BRS Ísis	309	CNPUV 681- 29 x BRS Linda	Vitis interspecific crossing	Brazil	table	Rouge	25242
IAC 202-43	310	Seibel 13053 x Muscat Hamburg	Vitis interspecific crossing	Brazil	table	Black	15338
IAC 514-6 #	311	unknown	Vitis interspecific crossing	Brazil	table	White	NA
