## Supplementary material for "Genome-wide association study in a diverse grapevine collection provides insights into the genetic basis of berry size and cluster architecture traits": S2 Table

### Sheet: Supplementary Table 3
S2 Table. Best linear unbiased estimators (BLUEs) for six traits evaluated over 12 seasons. The traits included berry length (BL), berry width (BWi), berry weight (BW), cluster length (CL), cluster width (CWi), and cluster weight (CW).
ID_GWAS	BL_BLUEs	CL_BLUEs	BWi_BLUEs	CWi_BLUEs	BW_BLUEs	CW_BLUEs
3	0.715073	-0.272328	0.919127	0.694917	1.5229	0.276363
4	0.169776	0.793986	0.191077	1.02701	0.411714	1.72161
5	0.246449	-1.14893	-1.07436	-0.0430285	-0.429366	-0.85784
6	-0.218661	0.277314	-0.288128	-0.0389243	-1.0161	-1.31796
7	0.452961	-0.800331	0.437963	-0.0891245	0.500913	-0.712356
8	-0.351473	-0.444999	-0.354833	-0.683183	-0.291665	-1.10218
9	0.26945	-0.2518	-0.265586	0.201752	-0.0136188	-0.562642
10	-2.36231	-0.609155	-2.74862	-1.34527	-2.74848	-3.04973
12	-1.23539	-1.0266	-1.32043	-0.872118	-1.22914	-1.29038
13	-0.491407	-0.852583	-0.712627	-0.711478	-0.582687	-1.01527
14	0.116167	-1.73444	-0.195698	-1.15072	-0.268981	-1.01122
15	-2.1487	0.0980916	-1.98056	-1.22861	-2.50585	0.419282
16	-1.05277	-0.0916413	-1.57983	-0.117387	-1.34823	-0.190369
17	-1.3677	-0.935825	-1.60031	-0.849658	-1.38095	-0.74343
18	-0.806704	-1.25657	-0.980646	-0.621489	-0.896588	-1.19489
19	-2.0752	-0.517584	-2.29428	-0.860905	-2.05451	-0.915293
20	-1.70572	-1.59154	-1.67165	-1.18426	-1.6038	-1.62869
21	0.815191	-0.303709	0.0493402	0.181652	0.421754	-0.316234
22	-0.576995	0.0968702	-0.616363	0.549364	-0.475871	0.476561
23	-0.49156	-0.123681	-0.825585	-0.639276	-0.591354	-0.615079
24	-1.50147	-0.740625	-1.24818	-0.0642153	-1.20461	-0.205719
25	0.649722	-0.295715	0.497493	0.900652	0.676365	0.569583
26	-2.28973	0.463797	-2.49809	-0.613693	-2.3944	-0.336399
27	-1.29188	-0.511844	-1.35756	-0.758954	-1.25768	-0.718981
28	-1.58028	0.164943	-1.66819	0.074856	-1.49024	-0.131572
29	0.511534	0.459445	-0.287619	0.424379	0.829216	-0.158913
30	0.152388	0.0804389	-0.533465	0.0716416	-0.199526	0.288927
31	0.0567535	-0.637114	-0.102333	0.130504	0.0123981	0.0855122
32	-0.192363	-0.966839	-0.300411	-0.361432	-0.245442	-0.486796
33	-0.0225684	-0.821801	-0.109417	-0.172867	-0.108415	-0.278321
34	-1.19057	-1.9918	-1.40179	-1.54712	-1.27828	-2.17084
35	0.283108	-0.946523	0.324663	0.0462228	0.449	-0.310851
36	-0.823041	-1.23569	-0.98299	-0.685791	-0.894347	-1.28454
37	0.182063	-0.664985	0.130225	0.218971	0.216849	-0.157268
38	-0.467901	-1.35851	-0.628616	-0.64185	-0.561319	-1.28158
39	0.30459	-1.20406	-0.294971	-0.314539	-0.0400396	-1.04578
40	0.411033	-1.52256	-0.343294	-0.343104	0.0167752	-1.03042
41	0.306779	-1.07803	0.37981	-0.152642	0.437082	-0.46358
42	-0.821982	0.891719	-0.815457	-0.858016	-0.621148	-0.327463
43	-1.21384	-1.58299	-1.42362	-1.45196	-1.34734	-1.6313
44	-0.768045	-1.11368	-0.635626	-0.775764	-0.637888	-1.18888
45	-0.223615	-1.46682	-0.348423	-0.839617	-0.306805	-0.911187
46	-0.218662	-0.442334	-0.439381	0.0496732	-0.266137	-0.208783
47	-0.050224	-2.33755	-0.384125	-0.628346	-0.0197445	-1.76268
48	-1.01064	-1.02445	-1.3395	-1.01461	-1.1636	-1.20587
49	-0.0879435	-1.91733	-0.0327222	-0.429576	0.0766293	-1.73133
50	-0.835675	-1.38034	-0.82844	-1.15783	-0.755819	-1.8953
51	-0.492781	-1.57612	-0.754937	-0.956631	-0.601312	-1.51497
52	0.148371	-0.558492	0.327035	0.50095	0.439131	0.259151
53	-1.09872	-0.930984	-1.83122	-1.42625	-1.67261	-1.28001
54	-0.844614	0.228359	-0.601302	-0.485843	-0.558538	-0.538576
56	-0.691138	0.38167	-1.13115	-0.522353	-1.04613	-0.464891
57	-0.542194	-1.12634	-0.728037	-0.513177	-0.447516	-1.0162
58	0.157818	-0.0575625	-0.267494	0.331862	-0.0675332	0.103477
59	-0.461838	0.0393073	-0.899655	-0.491539	-0.674074	-0.483905
60	-0.422916	0.517293	-0.696731	-0.556683	-0.492731	-0.227342
61	0.627161	-0.254917	-0.295341	0.569449	0.0947391	0.549423
62	-2.49204	0.0504583	-2.23966	-0.741027	-2.37613	-0.925349
63	0.520661	-0.529813	0.32177	-0.411572	0.653552	-0.913376
64	-0.606692	-0.277116	-0.977956	-0.62958	-0.715796	-0.998579
65	-0.815097	-0.915367	-1.27264	-0.922814	-1.00324	-1.73418
66	-1.64245	-0.139497	-1.47132	-0.328576	-1.51873	-2.09361
67	-1.16927	-0.937418	-1.19985	-0.244427	-1.06955	-0.684456
68	-1.05317	-1.148	-1.43862	-1.00423	-1.17526	-1.58864
69	0.1161	-1.33734	0.240998	-0.105074	0.460065	-0.623139
70	-0.526969	-0.495777	-0.834911	-0.786632	-0.790766	-1.04035
71	0.134607	0.199253	0.136499	0.778115	0.263029	0.75183
72	-0.76941	0.774831	-0.750671	-0.816136	-0.605116	-0.275247
73	1.35983	1.05048	1.55755	0.350376	-	1.08134
74	-0.89723	-1.50208	-1.07024	-1.53903	-1.06154	-2.55144
75	-2.7468	-0.0478464	-3.1788	0.0184105	-3.05782	-0.363454
76	-1.46208	-1.6429	-2.16414	-0.889021	-1.94323	-1.97443
77	-1.61655	0.141013	-2.27031	0.541174	-2.2403	0.208939
78	-4.56349	-0.888686	-4.7138	-2.67461	-4.5995	-3.60176
79	0.0580834	-0.450544	-0.246854	0.207908	-0.0894341	-0.0379623
80	0.505506	-0.963241	0.250587	-0.3591	0.389213	-0.509234
81	0.0306579	-0.329247	-0.139708	-0.184609	-0.0983039	-0.287984
82	-0.42197	0.210506	-0.612068	-0.122504	-0.359767	0.29655
83	0.55807	-1.12141	-0.0261803	-0.184471	0.308698	-0.414169
84	-1.16713	0.520226	-1.38606	-0.0742865	-1.07546	-0.29423
85	-0.923542	-0.356657	-1.32798	-0.683452	-1.06725	-1.25846
86	-0.926504	-0.175824	-1.44662	0.0168028	-1.20763	-0.583498
87	-0.810696	0.773675	-1.35739	1.77087	-1.17331	0.648714
88	0.586017	-0.89264	0.86274	0.131839	1.07058	-0.139661
89	-1.73038	-0.351707	-2.20235	-0.30051	-2.3111	-0.614721
90	1.28894	-0.491563	0.387062	0.42333	0.896623	-0.418582
91	-0.131416	-0.212115	-0.240433	0.0566568	-0.137919	-0.302564
92	-0.801996	0.0874449	-0.597582	-0.683797	-0.728631	-1.02029
93	-3.56561	-0.265612	-3.864	-1.23691	-3.81414	-1.72108
94	-2.32854	1.0427	-2.26147	0.234722	-2.10838	-0.215225
95	-1.7426	-0.805777	-1.95275	-0.757054	-1.81647	-1.69929
96	-2.14456	-0.217369	-2.09696	-0.498045	-1.95223	-1.10486
97	-2.36766	-1.09059	-2.9488	-1.56025	-2.69888	-2.1077
98	-1.4517	0.207055	-1.51802	0.607381	-1.37434	0.0968727
99	-1.24874	-0.761679	-1.34467	-1.33355	-1.26282	-1.43861
100	-0.684558	-0.349582	-0.90223	0.403003	-0.806631	-0.22586
101	-1.11848	-0.377842	-1.04973	0.375718	-0.884615	-0.196653
102	-0.823517	-0.564002	-1.07722	0.0145823	-0.921959	-0.50394
103	-2.07168	-0.00965937	-2.02607	-0.641918	-1.913	-1.38769
104	-2.2326	-0.0711611	-3.00555	-0.742845	-2.90528	-2.07616
105	-1.71703	-0.235189	-1.83294	-1.15715	-1.8657	-1.74319
106	-0.247802	-1.00505	-0.598122	-0.778988	-0.307616	-1.22464
107	-1.45859	0.139432	-1.61735	0.0478966	-1.52696	0.408635
108	-1.53793	-0.0872125	-1.47379	-1.06477	-1.23849	-1.10007
109	-1.19271	-1.44669	-1.53718	-0.991267	-1.30731	-1.47419
110	-0.605261	-0.858023	-0.73583	-1.02064	-0.626107	-1.44865
111	-2.38868	0.787531	-1.99027	-0.362076	-1.81497	-1.25384
112	-1.13366	-0.0502062	-1.6275	-0.199268	-1.23231	-0.43766
113	-1.2125	-1.21926	-1.55923	0.0470928	-1.35308	-1.10546
114	-1.28314	-0.315487	-2.10805	-0.751105	-1.7132	-0.911915
115	0.508034	1.41645	0.474307	0.56776	0.65455	0.110155
116	0.344218	-0.793624	0.0695429	0.339487	0.173901	0.110241
117	-1.34591	-0.673004	-1.24932	0.080373	-1.19292	-0.766015
118	-2.10711	-0.709549	-2.11688	0.165932	-2.07557	-0.450265
119	-3.69795	-1.4416	-3.80926	-3.47687	-3.77691	-2.72288
120	-2.62413	-1.03641	-2.70239	-2.4172	-2.73685	-2.49501
121	-2.22862	-1.4866	-2.3124	-2.07833	-2.17385	-2.31918
122	-1.69694	-0.129075	-2.02479	-0.996102	-1.62797	-1.60938
123	-3.0281	-1.24504	-2.87388	-0.811248	-2.96667	-2.14205
124	-2.8891	-0.589234	-3.05073	-1.24122	-2.96942	-1.23023
125	-3.21681	0.54002	-3.00238	-1.15072	-3.47131	-3.49697
126	-2.17635	-0.36739	-2.53873	-0.184938	-2.09384	-1.43463
128	-1.88625	0.617174	-2.10763	0.329645	-1.78191	-0.345985
129	-1.79543	0.622952	-1.74291	0.329716	-1.40125	-0.408831
131	-0.395442	-0.801976	-0.932818	-1.02253	-0.724401	-1.6897
133	-0.743664	0.363351	-0.677959	0.330918	-0.611383	0.812264
134	-0.492146	-0.544583	-0.520485	-0.328215	-0.411002	-0.644812
135	-1.01728	0.281006	-0.971802	0.124416	-0.974422	-0.291337
136	1.10101	-0.297834	0.391942	0.914247	0.729634	0.588186
137	-0.630929	-2.00396	-0.336106	-2.32609	-0.455391	-2.84291
138	0.705232	-0.356232	0.477659	-0.30449	0.764289	0.445496
139	-0.398774	-0.676914	-0.503078	0.176693	-0.416599	-0.473191
140	0.164473	-1.31986	-0.334721	-0.535576	-0.0182139	-1.44857
141	0.00655175	0.687723	0.795145	-0.697706	0.842221	1.24568
142	-0.59362	0.620473	-0.842652	-0.580545	-0.667102	-0.415019
143	0.130946	-0.645893	0.276276	0.0136351	0.294047	-0.364971
144	0.60814	-0.685393	0.745411	-0.35067	0.902022	-0.515077
145	0.389615	-0.832096	0.0446144	-0.363873	0.289788	-0.5155
146	-0.382534	-1.84655	-0.283891	-0.939855	0.232313	-1.96193
148	-0.884174	-1.07573	-0.965086	-0.471436	-0.922867	-1.51026
150	-2.03602	-1.37991	-2.25902	-0.882818	-2.30307	-1.60022
151	-1.33842	-1.16746	-1.09579	-1.26933	-1.15125	-1.94189
152	-1.11654	-1.00177	-1.47855	-0.482893	-1.35283	-0.802092
153	0.95991	1.0955	0.838553	0.171574	1.05163	-
156	-0.0301323	-1.10329	-0.132732	-0.212405	-0.0812024	-0.582243
157	-2.71249	-0.993809	-2.72559	-0.712376	-2.84655	-1.45101
158	-1.36866	-0.300062	-1.94967	-1.82375	-1.58749	-1.51944
159	-0.384873	-0.0789855	-0.542709	-0.611578	-0.458743	-0.535565
160	-1.66859	-1.59569	-1.46521	-1.76885	-2.7959	-1.99491
161	-0.253586	-0.849699	-0.473818	-0.146593	-0.189381	-0.699924
162	0.332455	-0.561904	0.161246	-0.393018	0.42816	-1.19978
163	-3.5995	-1.8582	-3.51693	-3.02087	-3.52346	-3.3169
166	-1.35932	-2.6913	-1.15762	-1.62344	-1.46972	-2.77042
167	-0.138453	-1.17332	0.130329	0.136585	-0.126669	-1.02861
170	-1.71873	-2.89734	-1.5872	-2.36373	-1.9545	-3.18919
174	-0.441064	-2.61544	-0.255124	-0.321604	0.449483	-2.3015
176	-1.85756	-2.63365	-1.64885	-0.552935	0.0181469	-2.57778
177	-0.487283	-3.34601	-0.277631	-2.56121	-0.388464	-2.9461
178	-1.9614	-2.97992	-1.86055	-0.552934	-0.276086	-3.11214
181	-4.25237	-3.85714	-4.40266	-4.04753	-4.28828	-4.31956
182	-4.09822	-4.16824	-4.2485	-3.18194	-2.10194	-4.00834
183	-0.370479	-1.24639	-0.590299	-0.950013	-0.392068	-0.942676
184	-1.24609	-1.60729	-1.4457	-1.61619	-1.36599	-2.02656
185	-0.832784	-1.82995	-0.918906	-1.10844	-0.780611	-1.68075
186	-0.894098	-0.247312	-0.930357	-0.771897	-0.945509	-1.11184
187	-1.42626	-0.455037	-1.47651	-0.555036	-1.36366	-0.503935
188	-0.275751	-0.423004	-0.766901	-0.588037	-0.56952	-0.719698
189	-2.83182	-0.757908	-2.79713	-1.99757	-2.82992	-2.07611
190	-2.20482	-1.21237	-2.0593	-1.90417	-2.08851	-2.25989
191	-0.712464	-0.980727	-0.873889	-0.940568	-0.702932	-1.02529
192	-0.787212	-0.19615	-0.820794	-1.00567	-0.728902	-0.41724
193	-2.68309	-1.30786	-2.89428	-1.3231	-2.6956	-1.47073
194	-2.50153	-1.20998	-2.3117	-1.19863	-2.26436	-1.25918
195	-0.276646	-0.599999	-0.191917	-0.537279	-0.0828467	-0.0724376
196	-2.34057	-1.18201	-2.34135	-0.966039	-2.26081	-0.908941
197	-1.57973	0.490693	-1.95745	-0.620825	-1.82731	0.11017
198	-2.09356	-0.273262	-1.96096	-0.472511	-1.78818	-0.433214
199	-1.69349	-0.939414	-1.73067	-0.667015	-1.68877	-0.754917
200	-1.96746	0.79036	-2.03044	0.329039	-2.03642	0.683613
201	-0.932642	-0.610415	-1.25518	-0.231769	-1.10018	-0.0942847
202	-1.97774	-1.21765	-2.69678	-0.952003	-2.45747	-1.08701
203	-0.174679	-1.75122	0.0338303	-1.00115	0.0697979	-1.30727
204	-0.870094	-0.894991	-1.02433	-0.681898	-0.838334	-0.878427
205	-1.18476	-0.488716	-1.34563	-0.703294	-1.16055	-0.273597
206	-2.29532	-0.910803	-2.33787	-0.669649	-2.42919	-0.797186
207	-1.15932	-0.50451	-1.32343	-0.981551	-1.07742	-0.767059
208	-1.57106	-0.518701	-1.45749	-0.331268	-1.45613	-0.434402
209	-2.1216	-1.39825	-2.12296	-1.48228	-2.11197	-1.45465
210	-2.24655	-1.07494	-2.26193	-0.801724	-2.23088	-1.02028
211	-0.708934	0.360577	-0.827727	-0.820702	-0.743622	-0.404901
212	-0.875117	0.0785792	-1.24631	-0.0782918	-1.01026	-0.582582
213	-1.82512	-0.278993	-1.58914	-1.3224	-1.61694	-1.01765
214	-1.18445	-1.23551	-1.3794	-0.688878	-1.22853	-0.896924
215	-1.22136	-1.36108	-1.30444	-0.693634	-1.25206	-0.82025
216	-1.81471	-0.277837	-1.89175	-0.370627	-1.79189	-0.18097
217	1.08489	0.696112	1.24713	0.853729	1.51599	1.33116
218	-1.52475	-0.806967	-1.61983	-0.788069	-1.76409	-0.811724
219	-1.88643	-0.992749	-1.62676	-0.879815	-1.69569	-1.21175
220	-1.84909	-1.3184	-1.83903	-0.775286	-1.79916	-1.32306
221	-1.96774	-1.17022	-2.59017	-0.970744	-2.43924	-1.10388
222	-0.875928	-0.760995	-1.18846	-0.438399	-0.988033	-0.410811
223	-1.43368	-0.816402	-1.85911	-0.945262	-1.56505	-0.659224
224	-0.942942	-1.71033	-1.08625	-0.639519	-0.897397	-0.790887
225	-1.66473	-1.16887	-1.65378	-0.290042	-1.49137	-0.677721
226	-1.87942	-1.58707	-2.14149	-1.20302	-1.92647	-1.42562
227	-1.77178	-1.9708	-2.16071	-1.33486	-1.9603	-1.78287
228	-1.5601	-0.722804	-1.90458	-0.593696	-1.67352	-0.765124
229	-1.32477	-0.894424	-1.83934	-0.747018	-1.54554	-0.782553
230	-2.09208	-1.03278	-2.26727	-0.155274	-2.05493	-0.271304
231	-2.17815	-2.88175	-2.42081	-2.10791	-2.41205	-2.51579
232	-0.768709	-1.70498	-0.646678	-0.686141	-0.732625	-1.1853
233	-2.03888	-2.19172	-2.13191	-1.45897	-2.10803	-1.82816
234	-1.11943	-1.734	-1.53162	-0.494662	-1.38589	-0.709051
235	-2.03779	-2.67616	-2.34523	-1.88292	-2.1781	-2.51517
236	-0.519159	-0.258987	-0.540963	-0.287369	-0.448131	0.0723686
237	-1.38772	-2.38044	-1.74254	-1.83636	-1.63116	-1.91519
238	-1.09813	1.31545	-0.716739	0.723219	-0.768699	0.930847
240	-0.731123	0.167012	-0.531048	0.0654225	-0.487265	-0.293522
241	-1.37328	-1.30658	-1.42811	-1.18766	-1.47475	-1.48705
242	-0.939728	-2.55626	-0.79567	-0.822832	-0.945749	-2.49081
243	-1.91981	-2.93709	-1.69762	-1.70936	-1.95871	-2.75405
244	-0.895658	0.305675	-0.573931	0.750676	-0.766495	-0.573026
245	-1.85036	-0.365393	-1.75125	-1.33459	-1.68608	-0.996459
246	-1.04622	-2.23678	-0.811572	-1.25394	-0.893828	-2.13902
247	-2.19739	-1.11691	-2.36851	-0.655324	-2.52356	-1.01993
248	-1.27645	0.464187	-0.864432	-0.255058	-1.13135	-0.00496032
249	-2.14764	-1.66332	-2.04754	-0.851826	-2.58333	-2.02847
250	-1.34142	-0.0785799	-1.17193	-0.316584	-1.16556	-0.233427
252	-0.255351	-1.30979	0.1296	-0.147384	-0.272119	-0.854823
253	-2.74171	-2.71897	-3.31604	-2.67461	-2.68041	-2.5714
254	-0.700208	-0.670169	-0.813127	0.232328	-0.957501	-0.820215
255	-2.54534	-2.13624	-2.42806	-1.30808	-2.49238	-2.57707
256	-0.983432	-1.54102	-1.45168	-0.894028	-1.21071	-1.24414
258	-1.01082	-1.15912	-0.940244	-0.305593	-1.09567	-1.52558
259	-0.931643	-1.1585	-0.735968	-0.619058	-0.724907	-1.37868
260	-2.43697	-0.631271	-2.68383	-2.24649	-2.20027	-1.45683
261	-2.0082	-2.91002	-2.07693	-1.22861	-2.24884	-2.98592
262	-0.681776	-0.887597	-0.595578	-0.409577	-0.79883	-0.818571
263	-	-3.51676	-1.44423	-2.47259	-1.79077	-3.37923
264	-0.505718	-2.0068	-0.244182	-0.672391	-0.295516	-1.53756
266	-1.20154	-1.42661	-1.3612	-1.12304	-1.24185	-1.44393
267	-0.671686	-1.28071	-0.730495	0.087701	-0.759938	-0.97643
268	-0.695515	-1.32279	-1.07921	-0.455476	-0.922942	-1.10565
269	-0.952247	-1.7729	-0.956472	-1.51874	-1.0837	-1.71793
270	-2.38325	-0.424517	-2.32072	0.0669377	-2.53068	-1.16669
272	-1.12151	-1.89442	-1.99317	-1.45638	-1.85179	-1.47557
273	-1.29827	0.0804341	-1.22029	0.23079	-1.20587	0.456281
274	-1.42269	-2.51475	-1.76672	-2.42602	-1.62752	-2.80325
275	-1.94176	-1.67258	-2.21499	-0.922815	-2.01823	-1.38946
276	-2.08259	-1.30947	-2.22787	-1.09803	-2.2263	-1.64119
277	-1.14182	-0.375195	-1.51485	-1.271	-1.32701	-0.827964
278	-1.49814	-2.04913	-1.88305	-1.3114	-1.64265	-1.715
279	-2.3884	-0.935802	-2.39207	-0.333856	-2.28563	-0.872913
280	-1.95082	-1.74734	-1.90293	-0.499906	-1.95934	-1.39815
281	-1.68224	-1.62501	-1.74271	-0.851303	-1.82276	-1.37319
282	-0.801891	-1.32373	-1.16903	-1.01269	-0.86563	-0.934086
284	-0.366505	-0.678467	-0.736778	-0.542554	-0.542343	-0.265934
285	-2.18962	-1.97232	-1.90043	-1.56163	-2.02666	-1.88354
286	-0.981127	-0.489214	-1.06153	-1.11162	-1.00519	-0.626456
287	-1.54302	-1.96474	-1.60044	-1.24868	-1.51311	-1.90822
288	-1.75989	-1.19909	-1.99885	-1.54445	-1.85717	-1.371
289	-1.20967	-1.74766	-1.43997	-1.04364	-1.2568	-1.31416
290	-1.08619	-1.10144	-1.05155	-0.249989	-1.05362	-0.540183
291	-2.20611	-1.56651	-2.23573	-1.84894	-1.90212	-1.75593
292	-2.40633	-0.816299	-2.05184	-0.42786	-2.14113	-0.831411
293	-1.6269	0.0831935	-1.63159	-0.926583	-1.60342	-0.669123
294	-1.78727	-0.649152	-1.69501	-1.71981	-1.57481	-1.39459
295	-2.36705	-0.505559	-2.30456	-0.64147	-2.36056	-0.763411
296	-2.51938	-0.47124	-2.70878	-1.63574	-2.66386	-1.32801
297	-1.63135	-0.395479	-1.7098	-1.00638	-1.65089	-0.796402
298	-2.07876	-1.34105	-2.09711	-0.734036	-2.04288	-1.19604
299	-3.18055	-0.367422	-3.29711	-0.179919	-3.29665	-0.677441
300	-1.4358	-0.399796	-1.24384	-0.924907	-1.19141	-1.05446
302	-2.24487	0.397615	-2.62347	-0.264994	-2.47179	-0.247949
303	-2.25799	-0.257633	-2.67256	-0.0631316	-2.44946	-0.435862
304	-1.57208	0.296965	-1.59399	0.559561	-1.54825	0.456317
306	-2.19705	-1.49123	-2.14697	-2.34059	-2.46829	-2.32736
307	-2.33159	-1.82248	-2.32351	-0.986531	-2.48839	-2.30596
308	1.59	1.05129	1.48447	0.929513	-	1.77509
309	1.62741	0.744645	-0.135185	1.02535	0.573965	0.747435
310	-0.917005	0.71718	-0.909872	-0.633668	-0.533832	-0.244298
311	-1.09763	-0.807343	-1.01423	-0.408272	-0.901632	-0.685275
