## Supplementary material for "Genome-wide association study in a diverse grapevine collection provides insights into the genetic basis of berry size and cluster architecture traits": S3 Table

### Sheet: Planilha1
S3 Table. Estimates of variance components and heritability (H²) for six evaluated traits, obtained from mixed model analysis considering different model terms. ModelTerm indicates the factor or interaction included in the model; VarianceComponent corresponds to the estimated variance; SE is the standard error of the estimate; Zratio is the ratio between the estimate and its standard error, used …
Trait	H²	ModelTerm	VarianceComponent	SE	Zratio
Berry weight	0.95	env:id:A:A	0.695198	0.0407132	17.0755
		env:id:B:B	1.17074	0.0516142	22.6825
		env:id:C:C	0.646393	0.0821642	7.86709
		env:Rowf:A:A	0.162866	0.0625816	2.60245
		env:Rowf:B:B	0.213338	0.0963777	2.21356
		env:Rowf:C:C	0.0137115	0.0974937	0.140639
		env:Colf:A:A	1e-10	0.159942	6.25228e-10
		env:Colf:C:C	0.0074173	0.142045	0.0522178
		units:isc:isc	0.124917	0.0294681	4.23905
Berry length	0.92	env:id:A:A	0.673616	0.0402922	16.7183
		env:id:B:B	1.04379	0.0520955	20.0361
		env:id:C:C	0.6654	0.0837473	7.94533
		env:Rowf:A:A	0.202017	0.0636553	3.17361
		env:Rowf:B:B	0.193813	0.0946245	2.04823
		env:Rowf:C:C	0.0108887	0.10185	0.106909
		env:Colf:A:A	1e-10	0.20718	4.82673e-10
		env:Colf:C:C	0.00506154	0.158036	0.0320277
		units:isc:isc	0.150612	0.0283974	5.30374
Berry width	0.9	env:id:A:A	0.619927	0.0399695	15.51
		env:id:B:B	1.01984	0.0507055	20.113
		env:id:C:C	0.630364	0.0837514	7.52661
		env:Rowf:A:A	0.210976	0.0652437	3.23366
		env:Rowf:B:B	0.248533	0.0971963	2.55702
		env:Rowf:C:C	0.0175774	0.09496	0.185104
		env:Colf:A:A	1e-10	0.167317	5.97669e-10
		env:Colf:C:C	0.00522238	0.144231	0.0362084
		units:isc:isc	0.195468	0.0295495	6.61494
Cluster weight	0.77	env:id:A:A	0.457975	0.0403719	11.3439
		env:id:B:B	0.595391	0.0550454	10.8164
		env:id:C:C	0.563775	0.0767447	7.34612
		env:Rowf:A:A	0.125421	0.0670818	1.86967
		env:Rowf:B:B	0.012231	0.0944311	0.129523
		env:Rowf:C:C	0.253947	0.120964	2.09935
		env:Colf:A:A	1e-10	0.137165	7.29046e-10
		env:Colf:C:C	0.0281806	0.0859488	0.327876
		units:isc:isc	0.469909	0.0291154	16.1395
Cluster length	0.66	env:id:A:A	0.357202	0.0376645	9.48379
		env:id:B:B	0.361398	0.0519336	6.95884
		env:id:C:C	0.708843	0.076429	9.27453
		env:Rowf:A:A	0.164988	0.0648851	2.54278
		env:Rowf:B:B	1e-10	0.0807474	1.23843e-09
		env:Rowf:C:C	0.339242	0.115463	2.9381
		env:Colf:A:A	1e-10	0.140058	7.13988e-10
		env:Colf:C:C	0.0111513	0.082411	0.135314
		units:isc:isc	0.43606	0.0289308	15.0725
Cluster width	0.5	env:id:A:A	0.220632	0.0388222	5.68312
		env:id:B:B	0.35759	0.0517669	6.9077
		env:id:C:C	0.419827	0.0821871	5.10818
		env:Rowf:A:A	0.0559027	0.0620943	0.900286
		env:Rowf:B:B	0.0265519	0.0920449	0.288467
		env:Rowf:C:C	1e-10	0.129163	7.74214e-10
		env:Colf:A:A	1e-10	0.123688	8.08486e-10
		env:Colf:C:C	0.00680435	0.0902309	0.0754104
		units:isc:isc	0.669058	0.0291202	22.9757
