## Supplementary material for "Genome-wide association study in a diverse grapevine collection provides insights into the genetic basis of berry size and cluster architecture traits": S5 Table

### Sheet: Planilha1
S5 Table. Comparison of significant SNP loci detected by BLINK and FarmCPU. A total of 11,115 SNPs were analyzed in the GWAS. Counts indicate loci detected by each method, those shared, and the total number of unique significant SNP loci across traits.
Detection category	Number of SNPs
Detected by BLINK	41
Detected by FarmCPU	32
Detected by both methods	17
Total unique significant SNPs	56
