## Supplementary material for "Genome-wide association study in a diverse grapevine collection provides insights into the genetic basis of berry size and cluster architecture traits": S6 Table

### Sheet: Planilha1
S6 Table. List of significant markers associated with berry and cluster-related traits from a genome-wide association analysis of 288 grapevine accessions using 11,115 SNPs whose MAFs were greater than 0.05.
Vitis18K SNP name	Trait	Model	Chr (PN40024.v4)	Position PN40024.v4	P.value (B&H)	MAF	PVE (%)	Effect	QTL Studies Identifying Overlapping Regions
ae_A_C_chr11_8926991	BW	BLINK	11	9380258	0.000863968	0.11875	2.44023	0.357142
ae_A_G_chr1_12009877	BWi	FarmCPU	1	12313223	0.000358973	0.228723	6.46892	0.297616
ae_A_G_chr8_11440804	BW	BLINK	8	11454371	0.000144846	0.290179	2.66084	0.296558	BWa (Doligez et al., 2013; Flutre et al., 2022; Thorat et al., 2024), Berry shapeb (García-Abadillo et al., 2024)
ae_C_T_chr14_16833185	BL	FarmCPU	14	16527961	1.76942e-05	0.0516014	35.2279	-0.67932
	BL	BLINK	14	16527961	0.000160485	0.0516014	30.4939	-0.561626
	BWi	FarmCPU	14	16527961	8.57191e-05	0.0514184	33.0458	-0.608148
	BWi	BLINK	14	16527961	2.51955e-07	0.0514184	29.8909	-0.749818
be_C_A_chr3_5463929	CWi	FarmCPU	3	4044392	0.00556171	0.391844	15.7623	-0.206155	CWb (Flutre et al., 2022)
	CWi	BLINK	3	4044392	0.00525425	0.391844	1.64304	-0.186814
be_T_C_chr4_6544365	BW	BLINK	4	6502499	2.22697e-07	0.146429	19.2259	0.55105	BWa (Flutre et al., 2022)
be_T_C_chr6_7091603	CWi	BLINK	6	7035547	0.000214493	0.0762411	21.8982	-0.420078	CWb (Flutre et al., 2022)
be_T_G_chr3_12208763	BW	FarmCPU	3	11839072	0.00126707	0.285714	0.154761	-0.304902
	BWi	BLINK	3	11839072	0.00448905	0.287234	5.37951	-0.275905
chr1_22609084_C_T	BW	BLINK	1	23803245	0.000145292	0.2125	3.16793	-0.242204	BWa (Flutre et al., 2022)
chr1_5295802_C_T	BWi	BLINK	1	5278355	0.000299624	0.163121	3.29257	0.397956
chr1_5754629_C_T	BW	BLINK	1	5737661	8.31662e-07	0.2875	4.13493	0.319342	BWa (Flutre et al., 2022)
	BL	BLINK	1	5737661	6.59242e-05	0.290036	6.36223	0.309659
chr1_5933624_A_G	CW	FarmCPU	1	5916771	0.00758861	0.16815	0.675774	-0.349389
	CW	BLINK	1	5916771	0.0115054	0.16815	27.1469	-0.361064
chr1_6466156_A_C	CL	BLINK	1	6449230	0.000157494	0.173759	3.57975	0.356426
chr10_17990933_A_C	CW	FarmCPU	10	24330783	4.27262e-06	0.127224	4.87577	0.413658	CWa (Richter et al., 2019)
	CW	BLINK	10	24330783	0.00219745	0.127224	11.2595	0.350047
chr11_1513738_G_T	BL	BLINK	11	1513466	0.00274628	0.177936	9.25058	0.329716
chr11_5942540_A_G	BW	BLINK	11	5948097	0.000209608	0.0910714	7.77004	0.41297	BWa (Doligez et al., 2013; Ban et al., 2016)
chr11_6170462_C_T	BWi	BLINK	11	6176021	4.09515e-06	0.489362	5.55469	0.366423
chr14_1796023_G_T	BL	BLINK	14	1511739	0.00394075	0.0622776	4.70207	0.432085
chr14_24825485_A_G	BW	FarmCPU	14	25258477	0.000350543	0.401786	1.05256	0.31252	BWa (Flutre et al., 2022)
chr14_7147160_A_G	CWi	FarmCPU	14	6855436	0.00661066	0.0691489	0.0388789	0.371347
chr15_16991640_C_T	CWi	FarmCPU	15	18326517	0.000650695	0.303191	0.154857	0.256869	CWia (Flutre et al., 2022)
	CWi	BLINK	15	18326517	0.000459225	0.303191	4.89931	0.242527
chr15_18113172_A_G	CWi	FarmCPU	15	19889585	0.00661066	0.0762411	12.2664	0.371325
	CWi	BLINK	15	19889585	0.000214493	0.0762411	8.43949	0.419958
chr16_14671632_C_T	BWi	FarmCPU	16	15402348	0.00079906	0.325355	2.88438	0.323073	Berry shapeb (García-Abadillo et al., 2024)
chr16_3170243_C_T	BW	FarmCPU	16	3155062	0.00370632	0.283929	2.98831	-0.199077
chr17_1236503_C_T	BL	BLINK	17	2025997	0.00213678	0.390569	0.457031	0.273378
chr17_778065_A_C	BW	BLINK	17	1576746	0.000553817	0.408929	3.86356	-0.238207	BWa (Doligez et al., 2013; Thorat et al., 2024)
chr18_20491804_A_G	CWi	FarmCPU	18	23547288	0.00302941	0.129433	6.20807	-0.302995
	CWi	BLINK	18	23547288	0.000662201	0.129433	19.5643	-0.323478
chr18_7027167_A_G	BW	FarmCPU	18	6999367	0.00324029	0.385714	0.0184181	-0.225441
	BL	FarmCPU	18	6999367	0.000558644	0.3879	1.13547	-0.264552
chr18_random_1146283_G_T	BW	BLINK	18	19747376	0.000553817	0.457143	3.22651	0.283535
chr19_23684078_C_T	BL	FarmCPU	19	24046863	0.00432266	0.0533808	0.198928	0.486741
	BL	BLINK	19	24046863	0.00394075	0.0533808	10.542	0.457721
chr19_23949121_G_T	BW	BLINK	19	24311977	8.31662e-07	0.155357	6.25577	0.375346	BWa (Flutre et al., 2022; Thorat et al., 2024)
chr19_470029_G_T	CL	FarmCPU	19	728024	0.00118522	0.405142	0.179529	-0.293425
chr2_3892599_A_G	BW	BLINK	2	3690239	1.60581e-05	0.373214	3.29236	0.261159	BWia (García-Abadillo et al., 2024), BWa (Flutre et al., 2022)
	BL	FarmCPU	2	3690239	0.000678977	0.373665	4.60506	0.263068
	BWi	BLINK	2	3690239	7.57276e-05	0.374113	6.63705	0.282963
chr3_16593567_A_G	CL	FarmCPU	3	18000659	0.000245851	0.115248	1.58048	0.420677	CWib (Flutre et al., 2022)
	CL	BLINK	3	18000659	0.000457603	0.115248	7.55267	0.409876
chr4_16706884_C_T	CWi	BLINK	4	16951942	0.000405919	0.108156	11.4288	0.382039	CWb (Flutre et al., 2022)
chr4_18460675_G_T	CWi	FarmCPU	4	18705326	8.89018e-06	0.262411	0.188857	-0.306326	CWb (Flutre et al., 2022)
chr4_2974988_A_C	BW	FarmCPU	4	2969932	0.00126707	0.4875	6.60898	-0.229122
chr5_15221260_C_T	BW	BLINK	5	15456289	2.49279e-08	0.394643	7.49995	0.414455	BWa (Thorat et al., 2024)
	BWi	BLINK	5	15456289	7.51989e-06	0.39539	5.42169	0.350966
chr5_17363994_A_G	BWi	FarmCPU	5	17596783	0.000192211	0.230496	0.702579	0.300473	BWb (Thorat et al., 2024)
chr5_20609417_A_G	CW	FarmCPU	5	20883697	0.0092577	0.176157	1.07277	-0.327379
chr5_random_359422_G_T	CWi	BLINK	5	10475897	0.000834362	0.0921986	3.12791	-0.340077
chr6_14784507_A_G	BWi	FarmCPU	6	14712992	0.00498487	0.0833333	1.24899	-0.366597
	BWi	BLINK	6	14712992	4.29567e-07	0.0833333	12.6627	-0.58051
chr7_19824302_C_T	CWi	FarmCPU	7	28297095	9.93867e-05	0.5	7.52858	-0.31538
chr7_20282778_C_T	BWi	FarmCPU	7	28754900	0.00498487	0.0549645	0.157615	-0.389511
chr8_1499673_G_T	BW	BLINK	8	1510755	0.000553817	0.15	1.57056	0.250781	BLb and BWib (Wang et al., 2022a)
chr8_17424579_A_G	BW	BLINK	8	17427341	0.00324184	0.28125	4.18739	0.216185	BWa (Flutre et al., 2022), BWib (García-Abadillo et al., 2024)
chr8_18600161_C_T	CL	FarmCPU	8	18604552	0.00612318	0.193262	0.614925	0.273457	CWb (García-Abadillo et al., 2024)
	CL	BLINK	8	18604552	0.000457603	0.193262	5.86755	0.305216
chr8_21881697_G_T	BL	BLINK	8	21872602	0.00139464	0.102313	7.48631	0.37055	BWb (Flutre et al., 2022), BWib (García-Abadillo et al., 2024)
chr9_290178_C_T	CW	FarmCPU	9	290018	0.00580468	0.144128	0.085475	0.425709
	CW	BLINK	9	290018	0.00308912	0.144128	10.5676	0.49608
	CWi	BLINK	9	290018	0.00428294	0.14539	2.5857	0.33791
chrUn_28901725_A_G	CL	FarmCPU	4	20810851	0.00796437	0.473404	0.488253	-0.246565	CWb (García-Abadillo et al., 2024)
	CL	BLINK	4	20810851	0.000874037	0.473404	3.41933	-0.269269
chrUn_33593479_A_C	BWi	FarmCPU	10	5484203	0.00459362	0.0868794	0.177927	0.361061
chrUn_7297439_A_G	CL	BLINK	7	1035840	0.000981093	0.089539	24.294	-0.399817	CWib (Flutre et al., 2022)
cn_C_A_chr18_28099889	CL	FarmCPU	18	33693147	0.000245851	0.238475	2.96113	0.420289
lb_G_A_chr6_1714702	BW	BLINK	6	1703187	1.92654e-06	0.120536	14.2305	0.610656	BWa (Marrano et al., 2018)
	BL	FarmCPU	6	1703187	0.000678977	0.123665	0.585304	0.565587
	BL	BLINK	6	1703187	6.5663e-06	0.123665	11.024	0.651363
	BWi	FarmCPU	6	1703187	0.00016192	0.123227	0.111576	0.55574
	BWi	BLINK	6	1703187	2.49561e-05	0.123227	11.7085	0.588498
lb_T_C_chr14_25461770	CL	FarmCPU	14	25894747	0.00121879	0.200355	18.3439	-0.359053	CLa (Thorat et al., 2024), CWb (Marrano et al., 2018)
	CL	BLINK	14	25894747	1.83447e-05	0.200355	23.1139	-0.456435
lb_T_C_chr3_7486446	BW	BLINK	3	7509553	0.000863968	0.216964	2.42548	-0.316394	BWa (Flutre et al., 2022)
aRegions overlapping with the corresponding trait; bRegions overlapping with a different but correlated trait. SNP associated with more than one trait are shown in bold.
