## Supplementary material for "Genome-wide association study in a diverse grapevine collection provides insights into the genetic basis of berry size and cluster architecture traits": S7 Table

### Sheet: Planilha1
S7 Table. Details of the genes closest to significant marker–trait associations, including their physical positions, annotated functions, and GO terms.
Gene ID	Vitis18K SNP name	Chr	Traits	Gene Start	Gene End	Marker distance from gene (kb)	Gene Annotation/Gene Description	GO Term	GO biological process	GO Cellular Components	GO molecular function
Vitvi08g01906	chr8_21881697_G_T	8	Berry length	21823147	21867954	-4.64	Peptidase M16 family	GO:0046872,GO:0005739,GO:0004222,GO:0008237,GO:0051603,GO:0006508,GO:0043171,GO:0008233,GO:0016787,GO:0005829	proteolysis, peptide catabolic process, proteolysis involved in protein catabolic process	mitochondrion, cytosol	metalloendopeptidase activity, peptidase activity, metallopeptidase activity, hydrolase activity, metal ion binding
Vitvi08g01910	chr8_21881697_G_T	8	Berry length	21871708	21893276	in the gene	Peptidase M16 family	GO:0046872,GO:0005739,GO:0004222,GO:0008237,GO:0051603,GO:0006508,GO:0043171,GO:0016020,GO:0016020,GO:0008233,GO:0016787,GO:0005829	proteolysis, peptide catabolic process, proteolysis involved in protein catabolic process	mitochondrion, cytosol, membrane	metalloendopeptidase activity, peptidase activity, metallopeptidase activity, hydrolase activity, metal ion binding
Vitvi11g00146	chr11_1513738_G_T	11	Berry length	1506147	1508858	-4.6	NB-LRR family	GO:0043531,GO:0006952,GO:0005515,GO:0016020,GO:0098542	defense response, defense response to other organism	membrane	protein binding, ADP binding
Vitvi11g00147	chr11_1513738_G_T	11	Berry length	1510668	1516524	in the gene	Acetyltransferase component of the pyruvate dehydrogenase complex (DLAT/E2)	GO:0005737,GO:0005739,GO:0005759,GO:0016746,GO:0006090,GO:0045254,GO:0016407,GO:0031405,GO:0016740,GO:0043231,GO:0030523	pyruvate metabolic process	cytoplasm, mitochondrion, mitochondrial matrix, intracellular membrane-bounded organelle, pyruvate dehydrogenase complex	dihydrolipoyllysine-residue acetyltransferase activity, acetyltransferase activity, transferase activity, acyltransferase activity, lipoic acid binding
Vitvi11g00148	chr11_1513738_G_T	11	Berry length	1519293	1525978	5.82	Lycopene epsilon cyclase	GO:0016705,GO:0016117,GO:0016020,GO:0044208,GO:0035999,GO:0006644,GO:0016123,GO:0016491,GO:0006744,GO:0016120	phospholipid metabolic process, ubiquinone biosynthetic process, carotenoid biosynthetic process, xanthophyll biosynthetic process, carotene biosynthetic process, tetrahydrofolate interconversion, 'de novo' AMP biosynthetic process	membrane	oxidoreductase activity
Vitvi14g00173	chr14_1796023_G_T	14	Berry length	1493476	1499954	-11.78	Translation initiation factor IF-2	GO:0005525,GO:0003924,GO:0003743,GO:0006413,GO:0000166,GO:0006412,GO:0005737	translation, translational initiation	cytoplasm	nucleotide binding, translation initiation factor activity, GTPase activity, GTP binding
Vitvi14g00174	chr14_1796023_G_T	14	Berry length	1501108	1512642	in the gene	F-actin capping protein alpha subunit	GO:0030036,GO:0051015,GO:0008290,GO:0051016,GO:0003779,GO:0051693,GO:0007015	actin cytoskeleton organization, actin filament organization, actin filament capping, barbed-end actin filament capping	F-actin capping protein complex	actin binding, actin filament binding
Vitvi17g00135	chr17_1236503_C_T	17	Berry length	2021332	2027264	in the gene	Cycloeucalenol cycloisomerase	GO:0047793,GO:0016853,GO:0016020	-	membrane	isomerase activity, cycloeucalenol cycloisomerase activity
Vitvi17g00136	chr17_1236503_C_T	17	Berry length	2028016	2032003	2.01	Protein root initiation defective 3-like	GO:0005515,GO:0006364,GO:0005656,GO:0006261,GO:120330	DNA-templated DNA replication, rRNA processing	nuclear pre-replicative complex, rixosome complex	protein binding
Vitvi17g00137	chr17_1236503_C_T	17	Berry length	2032819	2035439	6.82	Adenylate kinase family	GO:0005524,GO:0004017,GO:0019205,GO:0006139,GO:0016740,GO:0000166,GO:0016301,GO:0016310,GO:0046940,GO:0005737,GO:0005739	phosphorylation, nucleobase-containing compound metabolic process, nucleoside monophosphate phosphorylation	cytoplasm, mitochondrion	nucleotide binding, ATP binding, adenylate kinase activity, kinase activity, transferase activity, nucleobase-containing compound kinase activity
Vitvi17g00138	chr17_1236503_C_T	17	Berry length	2035454	2040124	9.45	Argininosuccinate synthase	GO:0005524,GO:0006526,GO:0004055,GO:0000166,GO:0016020,GO:0016874,GO:0004672,GO:0006468,GO:0008652,GO:0018108,GO:0004714,GO:0005737,GO:0000050,GO:0000053,GO:0009507,GO:0009536,GO:0009570	peptidyl-tyrosine phosphorylation, urea cycle, argininosuccinate metabolic process, arginine biosynthetic process, protein phosphorylation, L-arginine biosynthetic process, amino acid biosynthetic process	cytoplasm, chloroplast, chloroplast stroma, plastid, membrane	nucleotide binding, ATP binding, argininosuccinate synthase activity, protein kinase activity, transmembrane receptor protein tyrosine kinase activity, ligase activity
Vitvi17g00139	chr17_1236503_C_T	17	Berry length	2041899	2049606	15.9	Leucine-rich repeat transmembrane protein kinase	GO:0016020,GO:0005524,GO:0005886,GO:0009506,GO:0006468,GO:0004672,GO:0046777,GO:0005515,GO:0004714,GO:0016020,GO:0016301,GO:0016310,GO:0018108,GO:0000166,GO:0016874,GO:0008652,GO:0006526,GO:0004055	protein phosphorylation, L-arginine biosynthetic process, amino acid biosynthetic process, phosphorylation, peptidyl-tyrosine phosphorylation, protein autophosphorylation	plasma membrane, plasmodesma, membrane	nucleotide binding, ATP binding, argininosuccinate synthase activity, protein kinase activity, kinase activity, protein binding, ligase activity, transmembrane receptor protein tyrosine kinase activity
Vitvi19g01761	chr19_23684078_C_T	19	Berry length	23996814	24046146	-0.71	General transcription factor 3C polypeptide	GO:0006383,GO:0005515,GO:0000127	transcription by RNA polymerase III	transcription factor TFIIIC complex	protein binding
Vitvi14g00930	ae_C_T_chr14_16833185	14	Berry length and Berry width	16579407	16580693	51.44	MYBA6.1	GO:0000987, GO:0006355, GO:0005634	regulation of DNA-templated transcription	nucleus	cis-regulatory region sequence-specific DNA binding
Vitvi01g01774	chr1_22609084_C_T	1	Berry weight	23790883	23796421	-6.82	Glycyl tRNA synthetase	GO:0005737,GO:0005524,GO:0000166,GO:0006418,GO:0004812,GO:0004820,GO:0006426,GO:0016874,GO:0005739,GO:0070150,GO:0005634,GO:0005768,GO:0005794,GO:0005802,GO:0005829,GO:0009507,GO:0015966,GO:0016740,GO:0046983	diadenosine tetraphosphate biosynthetic process, glycyl-tRNA aminoacylation, tRNA aminoacylation for protein translation, mitochondrial glycyl-tRNA aminoacylation	nucleus, cytoplasm, mitochondrion, endosome, Golgi apparatus, trans-Golgi network, cytosol, chloroplast	nucleotide binding, ATP binding, aminoacyl-tRNA ligase activity, glycine-tRNA ligase activity, transferase activity, ligase activity, protein dimerization activity
Vitvi01g01776	chr1_22609084_C_T	1	Berry weight	23797377	23802218	-1.02	Ubiquinol-cytochrome C reductase iron-sulfur subunit, mitochondrial	GO:0016020,GO:0046872,GO:0016491,GO:0051537,GO:0006122,GO:0008121,GO:45275,GO:0022900,GO:0005739,GO:0005743,GO:1902600,GO:0051536,GO:98803	electron transport chain, mitochondrial electron transport, ubiquinol to cytochrome c, proton transmembrane transport	mitochondrion, mitochondrial inner membrane, membrane, respiratory chain complex III, respiratory chain complex	ubiquinol-cytochrome-c reductase activity, oxidoreductase activity, metal ion binding, iron-sulfur cluster binding, 2 iron, 2 sulfur cluster binding
Vitvi01g01777	chr1_22609084_C_T	1	Berry weight	23803494	23807990	0.24	Phosphatidylinositol transfer protein 3	GO:0016020	-	membrane	-
Vitvi01g01778	chr1_22609084_C_T	1	Berry weight	23815665	23820346	12.42	Beta-1,4-xylosyltransferase	GO:0016757,GO:0009834,GO:0000139,GO:0006486,GO:0010417,GO:0047517,GO:0080116,GO:0016740,GO:0005794,GO:0005768,GO:0005797,GO:0005802,GO:0016020,GO:0042546,GO:0045492,GO:0071555	protein glycosylation, plant-type secondary cell wall biogenesis, glucuronoxylan biosynthetic process, xylan biosynthetic process, cell wall biogenesis, cell wall organization	Golgi membrane, endosome, Golgi apparatus, Golgi medial cisterna, trans-Golgi network, membrane	transferase activity, glycosyltransferase activity, glucuronoxylan glucuronosyltransferase activity,1,4-beta-D-xylan synthase activity
Vitvi03g00665	lb_T_C_chr3_7486446	3	Berry weight	7492964	7507498	-2.05	ADP-ribosylation factor-like A1D	GO:0015031,GO:0005525,GO:0003924,GO:0005774,GO:0000166,GO:0000325,GO:0005765,GO:0005819,GO:0007049,GO:0007059,GO:0009506,GO:0031902,GO:0051301	cell cycle, chromosome segregation, protein transport, cell division	plant-type vacuole, vacuolar membrane, lysosomal membrane, spindle, plasmodesma, late endosome membrane	nucleotide binding, GTPase activity, GTP binding
Vitvi04g00314	chr4_2974988_A_C	4	Berry weight	2952068	2966788	3.14	Glycosyltransferases	GO:0016020,GO:0005975,GO:0071555,GO:0009834,GO:0000139,GO:0010417,GO:0042285,GO:0015018,GO:0016740,GO:0005794	carbohydrate metabolic process, plant-type secondary cell wall biogenesis, glucuronoxylan biosynthetic process, cell wall organization	Golgi membrane, Golgi apparatus, membrane	galactosylgalactosylxylosylprotein 3-beta-glucuronosyltransferase activity, transferase activity, xylosyltransferase activity
Vitvi04g00316	chr4_2974988_A_C	4	Berry weight	2969842	2979661	in the gene	ER membrane protein complex subunit 1	GO:0005886,GO:0005794,GO:0005774,GO:0072546,GO:0005515,GO:0016020,GO:0016020,GO:0005783,GO:0005789	-	vacuolar membrane, endoplasmic reticulum, endoplasmic reticulum membrane, Golgi apparatus, plasma membrane, membrane, EMC complex	protein binding
Vitvi04g00317	chr4_2974988_A_C	4	Berry weight	2981068	2982242	11.13	U-box domain-containing protein	-	-	-	-
Vitvi04g00594	be_T_C_chr4_6544365	4	Berry weight	6493100	6495241	-7.25	Chorismate mutase (CM2)	GO:0005737,GO:0009073,GO:0008652,GO:0046417,GO:0004106,GO:0016853	amino acid biosynthetic process, aromatic amino acid family biosynthetic process, chorismate metabolic process	cytoplasm	chorismate mutase activity, isomerase activity
Vitvi04g00595	be_T_C_chr4_6544365	4	Berry weight	6513665	6524507	11.16	Kinetochore protein NUF2	GO:0051301,GO:0044877,GO:0007052,GO:0000778,GO:0031262,GO:0045132,GO:0051315,GO:0051383,GO:0007049,GO:0000775,GO:0005694	kinetochore organization, cell division, cell cycle, mitotic spindle organization, meiotic chromosome segregation, attachment of mitotic spindle microtubules to kinetochore	chromosome, Ndc80 complex, chromosome, centromeric region, kinetochore	protein-containing complex binding
Vitvi04g01927	be_T_C_chr4_6544365	4	Berry weight	6497387	6509375	in the gene	DNA-directed RNA polymerase II subunit B	GO:0003677,GO:0006351,GO:0003899,GO:0032549,GO:0016740,GO:0046872,GO:0009507,GO:0009536,GO:0016779,GO:0005665,GO:0000428	DNA-templated transcription	DNA-directed RNA polymerase complex, RNA polymerase II, core complex, chloroplast, plastid	DNA binding, transferase activity, ribonucleoside binding, metal ion binding, nucleotidyltransferase activity, DNA-directed 5'-3' RNA polymerase activity
Vitvi08g00085	chr8_1499673_G_T	8	Berry weight	1499911	1510037	-0.71	VvMATE22 - MATE efflux family protein	GO:0015297,GO:0042910,GO:0055085,GO:1990961,GO:0016020,GO:0042908,GO:0022857	xenobiotic transport, transmembrane transport, xenobiotic detoxification by transmembrane export across the plasma membrane	membrane	antiporter activity, transmembrane transporter activity, xenobiotic transmembrane transporter activity
Vitvi08g00086	chr8_1499673_G_T	8	Berry weight	1519183	1544094	8.42	VvMATE23 - MATE efflux family protein	GO:0015297,GO:0042910,GO:0055085,GO:1990961,GO:0016020,GO:0042908,GO:0022857	xenobiotic transport, transmembrane transport, xenobiotic detoxification by transmembrane export across the plasma membrane	membrane	antiporter activity, transmembrane transporter activity, xenobiotic transmembrane transporter activity
Vitvi08g00910	ae_A_G_chr8_11440804	8	Berry weight	11440781	11443132	-11.23	DUF3741 domain-containing protein	GO:0005509	-	-	calcium ion binding
Vitvi08g00911	ae_A_G_chr8_11440804	8	Berry weight	11444626	11445681	-8.6	Peptidase C14 caspase domain-containing protein	GO:0004197, GO:0006508, GO:0005737	proteolysis	cytoplasm	cysteine-type endopeptidase activity
Vitvi08g00912	ae_A_G_chr8_11440804	8	Berry weight	11447205	11450167	-4.2	Cupin type-1 domain-containing protein	GO:0005802,GO:0005768	-	endosome, trans-Golgi network	-
Vitvi08g00913	ae_A_G_chr8_11440804	8	Berry weight	11450228	11466734	in the gene	ZIFL2 (zinc induced facilitator-like 2)	GO:0022857,GO:0055085,GO:0016020,GO:0016020	transmembrane transport	membrane	transmembrane transporter activity
Vitvi08g00914	ae_A_G_chr8_11440804	8	Berry weight	11469133	11474348	14.76	Somatic embryogenesis receptor kinase	GO:0005515,GO:0016301,GO:0016310,GO:0006952,GO:0007165	defense response, signal transduction, phosphorylation	-	protein binding, kinase activity
Vitvi08g01474	chr8_17424579_A_G	8	Berry weight	17410276	17418062	-9.27	Protein YIPF5 homolog	GO:0016020,GO:0006888,GO:0005737,GO:0005802,GO:0048280	endoplasmic reticulum to Golgi vesicle-mediated transport, vesicle fusion with Golgi apparatus	cytoplasm, trans-Golgi network, membrane	-
Vitvi08g01475	chr8_17424579_A_G	8	Berry weight	17419454	17429313	in the gene	CAAX prenyl protease 2	GO:0004197,GO:0004222,GO:0030176,GO:0071586,GO:0016020,GO:0008233,GO:0016787,GO:0006508,GO:0110165,GO:0005783,GO:0005789,GO:0004175,GO:0016485,GO:0080120	proteolysis, protein processing, CAAX-box protein processing, CAAX-box protein maturation,	endoplasmic reticulum, endoplasmic reticulum membrane, membrane, cellular anatomical entity	hydrolase activity, peptidase activity, endopeptidase activity, metalloendopeptidase activity, cysteine-type endopeptidase activity
Vitvi08g01991	chr8_1499673_G_T	8	Berry weight	1515746	1517799	4.99	Membrane protein ycf1	GO:0016020,GO:0015031,GO:0009507,GO:0009528,GO:0009536,GO:0009706	protein transport	chloroplast, plastid inner membrane, chloroplast inner membrane, plastid, membrane	-
Vitvi08g02266	chr8_17424579_A_G	8	Berry weight	17432015	17433431	4.67	Zpr3 (little zipper 3)	-	-	-	-
Vitvi08g02267	chr8_17424579_A_G	8	Berry weight	17438689	17443488	11.34	Acyl carrier protein	GO:0006633,GO:0005739,GO:0000036,GO:0000035	fatty acid biosynthetic process	mitochondrion	acyl binding, acyl carrier activity
Vitvi11g00552	chr11_5942540_A_G	11	Berry weight	5949470	5955381	1.37	Ubiquitin carboxyl-terminal hydrolase	GO:0004843,GO:0016579,GO:0006511,GO:0008270,GO:0008233,GO:0016787,GO:0006508,GO:0046872,GO:0008234	proteolysis, ubiquitin-dependent protein catabolic process, protein deubiquitination	-	peptidase activity, zinc ion binding, hydrolase activity, cysteine-type deubiquitinase activity, cysteine-type peptidase activity, metal ion binding
Vitvi11g00554	chr11_5942540_A_G	11	Berry weight	5957188	5962781	9.09	ARP2/3 Complex Subunit	GO:0005856,GO:0005885,GO:0034314,GO:0030833,GO:0005737,GO:0003779,GO:0051015,GO:0007015,GO:0042995	actin filament organization, regulation of actin filament polymerization, Arp2/3 complex-mediated actin nucleation	cytoplasm, cytoskeleton, Arp2/3 protein complex, cell projection	actin binding, actin filament binding
Vitvi11g00764	ae_A_C_chr11_8926991	11	Berry weight	9378093	9381421	in the gene	LRR receptor-like serine threonine-protein kinase	GO:0005524,GO:0006468,GO:0004672,GO:0005515,GO:0000166,GO:0016020	protein phosphorylation	membrane	nucleotide binding, protein kinase activity, protein binding, ATP binding
Vitvi14g01458	chr14_24825485_A_G	14	Berry weight	25248070	25251072	-7.4	AP2/ERF domain-containing protein	GO:0005634,GO:0003677,GO:0006355,GO:0003700,GO:0009873	regulation of DNA-templated transcription, ethylene-activated signaling pathway	nucleus	DNA binding, DNA-binding transcription factor activity
Vitvi14g01459	chr14_24825485_A_G	14	Berry weight	25253245	25255218	-3.25	N-alpha-acetyltransferase	GO:0004596,GO:0017196,GO:0016407,GO:0031417,GO:0016740,GO:0016746,GO:0005737	N-terminal peptidyl-methionine acetylation	cytoplasm, NatC complex	peptide alpha-N-acetyltransferase activity, acetyltransferase activity, transferase activity, acyltransferase activity
Vitvi14g01460	chr14_24825485_A_G	14	Berry weight	25255860	25266304	in the gene	DCD domain-containing protein	-	-	-	-
Vitvi14g01462	chr14_24825485_A_G	14	Berry weight	25269639	25314811	11.16	histone-lysine N-methyltransferase, H3 lysine-9 specific	GO:0005634,GO:0008270,GO:140938,GO:0005515,GO:0016740,GO:0008168,GO:0032259,GO:0005694,GO:0003690,GO:0008327,GO:0010385,GO:0010428,GO:0010429,GO:0046974,GO:44027,GO:0018022,GO:0042054	peptidyl-lysine methylation, methylation, negative regulation of gene expression via CpG island methylation	nucleus, chromosome	double-stranded DNA binding, methyltransferase activity, zinc ion binding, methyl-CpG binding, protein binding, transferase activity, methyl-CpNpG binding, methyl-CpNpN binding, histone methyltransferase activity, histone H3K9 methyltransferase activity
Vitvi16g01562	chr16_3170243_C_T	16	Berry weight	3137340	3176549	in the gene	Polyadenylate-binding protein	GO:0003676,GO:0003723	-	-	nucleic acid binding, RNA binding
Vitvi17g00087	chr17_778065_A_C	17	Berry weight	1583014	1584805	6.26	Heavy-metal-associated domain	GO:0046872	-	-	metal ion binding
Vitvi17g01340	chr17_778065_A_C	17	Berry weight	1568123	1569029	-7.71	Acyl-(acyl carrier protein) thioesterase	GO:0006633,GO:0009507,GO:0000036,GO:0016297,GO:0016790,GO:0006629,GO:0016787,GO:0009536,GO:0006631	lipid metabolic process, fatty acid metabolic process, fatty acid biosynthetic process	chloroplast, plastid	acyl carrier activity, fatty acyl-[ACP] hydrolase activity, hydrolase activity, thiolester hydrolase activity
Vitvi19g01777	chr19_23949121_G_T	19	Berry weight	24306504	24306800	-5.17	Uncharacterized protein	-	-	-	-
Vitvi19g01778	chr19_23949121_G_T	19	Berry weight	24317074	24318836	5.09	NAC Domain-Containing Protein (NAC TF)	GO:0003677,GO:0006355	regulation of DNA-templated transcription	-	DNA binding
Vitvi01g00511	chr1_5754629_C_T	1	Berry weight and Berry length	5736805	5741036	in the gene	Heat stress transcription factor (HSF) A-8	GO:0005634,GO:0006355,GO:0000978,GO:0006357,GO:0003700,GO:0043565,GO:0034605,GO:0003677	cellular response to heat, regulation of transcription by RNA polymerase II, regulation of DNA-templated transcription	nucleus	DNA-binding transcription factor activity, sequence-specific DNA binding, DNA binding, RNA polymerase II cis-regulatory region sequence-specific DNA binding
Vitvi01g00512	chr1_5754629_C_T	1	Berry weight and Berry length	5742013	5744382	4.35	Vacuolar iron transporter 1 (VIT1)	GO:0016020,GO:0005774,GO:0005384,GO:0005381,GO:0006880,GO:0030026,GO:0071421,GO:0034755,GO:0042803,GO:0046872	intracellular manganese ion homeostasis, iron ion transmembrane transport, intracellular sequestering of iron ion, manganese ion transmembrane transport	vacuolar membrane, membrane	metal ion binding, manganese ion transmembrane transporter activity, protein homodimerization activity, iron ion transmembrane transporter activity
Vitvi01g00513	chr1_5754629_C_T	1	Berry weight and Berry length	5748381	5751196	10.72	Vacuolar iron transporter 1 (VIT1)	GO:0016020,GO:0005774,GO:0005384,GO:0005381,GO:0006880,GO:0030026,GO:0071421,GO:0034755	intracellular manganese ion homeostasis, iron ion transmembrane transport, intracellular sequestering of iron ion, manganese ion transmembrane transport	vacuolar membrane, membrane	iron ion transmembrane transporter activity, manganese ion transmembrane transporter activity
Vitvi18g00615	chr18_7027167_A_G	18	Berry weight and Berry length	6987785	6993119	-6.24	Amino acid transporter	GO:0016020,GO:0006865,GO:0015171,GO:0003333,GO:0015179,GO:0015807,GO:1902475	amino acid transport, amino acid transmembrane transport, L-alpha-amino acid transmembrane transport, L-amino acid transport	membrane	amino acid transmembrane transporter activity, L-amino acid transmembrane transporter activity
Vitvi18g00616	chr18_7027167_A_G	18	Berry weight and Berry length	6999111	7003722	in the gene	Xyloglucan glycosyltransferase	GO:0016020,GO:0005794,GO:0016757,GO:0016740	-	Golgi apparatus, membrane	transferase activity, glycosyltransferase activity
Vitvi18g00617	chr18_7027167_A_G	18	Berry weight and Berry length	7005702	7009782	6.33	BHLH domain-containing protein	GO:0046983,GO:0005634,GO:0006355,GO:0003700	regulation of DNA-templated transcription	nucleus	DNA-binding transcription factor activity, protein dimerization activity
Vitvi05g01115	chr5_15221260_C_T	5	Berry weight and Berry width	15437933	15458308	in the gene	Myb-like protein X (MYB-X)	GO:0003677,GO:0006355,GO:0009725,GO:0005634	-	-	-
Vitvi15g01767	be_T_G_chr3_12208763	3	Berry weight and Berry width	11847475	11850394	8.4	Auxin response factor 6 (ARF6)	-	regulation of DNA-templated transcription, response to hormone	nucleus	DNA binding
Vitvi15g04149	be_T_G_chr3_12208763	3	Berry weight and Berry width	11839072	11841051	in the gene	Protein kinase domain-containing protein	-	-	-	-
Vitvi02g00402	chr2_3892599_A_G	2	Berry weight, Berry length and Berry width	3677911	3682822	-7.41	Lysophospholipid acyltransferase 1	GO:0016020,GO:0005783,GO:0019432,GO:0008654,GO:0016746,GO:0030258,GO:0016740	triglyceride biosynthetic process, lipid modification, phospholipid biosynthetic process	endoplasmic reticulum, membrane	transferase activity, acyltransferase activity
Vitvi02g00403	chr2_3892599_A_G	2	Berry weight, Berry length and Berry width	3691841	3693433	1.6	VvMATE50 - MATE efflux family protein	GO:0015297,GO:0042910,GO:0055085,GO:1990961,GO:0016020,GO:0022857	xenobiotic detoxification by transmembrane export across the plasma membrane, transmembrane transport	membrane	xenobiotic transmembrane transporter activity, transmembrane transporter activity, antiporter activity
Vitvi02g00404	chr2_3892599_A_G	2	Berry weight, Berry length and Berry width	3694262	3697545	4.02	Uncharacterized protein	GO:0015144,GO:0016020,GO:0034219	carbohydrate transmembrane transport	membrane	carbohydrate transmembrane transporter activity
Vitvi06g00141	lb_G_A_chr6_1714702	6	Berry weight, Berry length and Berry width	1696157	1701949	-1.23	Glycosyl hydrolase family 1 (GH1)	GO:0005975,GO:0004553,GO:0016020,GO:0016787,GO:0009651,GO:0008422,GO:0019762	carbohydrate metabolic process, response to salt stress, glucosinolate catabolic process	membrane	hydrolase activity, hydrolyzing O-glycosyl compounds, beta-glucosidase activity
Vitvi06g00143	lb_G_A_chr6_1714702	6	Berry weight, Berry length and Berry width	1717081	1722123	13.89	Glycosyl hydrolase family 1 (GH1)	GO:0005975,GO:0004553,GO:0016787,GO:0009651,GO:0008422,GO:0019762	carbohydrate metabolic process, response to salt stress, glucosinolate catabolic process	-	hydrolase activity, hydrolyzing O-glycosyl compounds, beta-glucosidase activity
Vitvi06g01615	lb_G_A_chr6_1714702	6	Berry weight, Berry length and Berry width	1688020	1690621	-12.59	Glycosyl hydrolase family 1 (GH1)	GO:0016020,GO:0016787,GO:0005975,GO:0004553,GO:0009651,GO:0008422,GO:0019762	carbohydrate metabolic process, response to salt stress, glucosinolate catabolic process	membrane	hydrolase activity, hydrolyzing O-glycosyl compounds, beta-glucosidase activity
Vitvi01g00473	chr1_5295802_C_T	1	Berry width	5266595	5270843	-7.51	JAZ/TIFY6B	GO:0005634,GO:0009611,GO:2000022,GO:0031347	response to wounding, regulation of jasmonic acid mediated signaling pathway, regulation of defense response	nucleus	-
Vitvi01g00474	chr1_5295802_C_T	1	Berry width	5277699	5283719	in the gene	UBX domain-containing protein	GO:0050832,GO:0005515	defense response to fungus	-	protein binding
Vitvi01g00475	chr1_5295802_C_T	1	Berry width	5284492	5291381	6.13	Atypical receptor kinase MARK	GO:0005524,GO:0006468,GO:0004672,GO:0005515,GO:0016020,GO:0016301,GO:0016310	protein phosphorylation, phosphorylation	membrane	protein kinase activity, protein binding, ATP binding, kinase activity
Vitvi01g01010	ae_A_G_chr1_12009877	1	Berry width	12310111	12316179	in the gene	TATA box-binding protein-associated factor RNA polymerase I subunit B	GO:0006360,GO:0001164,GO:0001188,GO:0070860,GO:0003677,GO:0005634,GO:0046872,GO:0005730,GO:0016020,GO:0042790,GO:0005668	RNA polymerase I preinitiation complex assembly, transcription by RNA polymerase I, nucleolar large rRNA transcription by RNA polymerase I	nucleus, RNA polymerase transcription factor SL1 complex, RNA polymerase I core factor complex, nucleolus, membrane	RNA polymerase I core promoter sequence-specific DNA binding, DNA binding, metal ion binding
Vitvi05g01216	chr5_17363994_A_G	5	Berry width	17527204	17591592	-5.19	GDP-fucose protein O-fucosyltransferase	GO:0016740,GO:0006004,GO:0005737	fucose metabolic process	cytoplasm	transferase activity
Vitvi05g01219	chr5_17363994_A_G	5	Berry width	17591595	17619945	in the gene	RabGAP/TBC domain-containing protein	GO:0006886,GO:0005096,GO:0090630	intracellular protein transport, activation of GTPase activity	-	GTPase activator activity
Vitvi06g01132	chr6_14784507_A_G	6	Berry width	14700109	14713248	in the gene	Pseudouridine-5'-phosphate glycosidase	GO:0046872,GO:0005886,GO:0005777,GO:0008152,GO:0016829,GO:0030597,GO:0016798,GO:0004730,GO:0016787,GO:0001522	pseudouridine synthesis, metabolic process	peroxisome, plasma membrane	pseudouridylate synthase activity, hydrolase activity, hydrolase activity, acting on glycosyl bonds, lyase activity, RNA glycosylase activity, metal ion binding
Vitvi06g01133	chr6_14784507_A_G	6	Berry width	14717886	14720536	4.89	GRAS / SCL3	GO:0003700,GO:0005634,GO:0006355,GO:0009739,GO:0043565	regulation of DNA-templated transcription, response to gibberellin	nucleus	DNA-binding transcription factor activity, sequence-specific DNA binding
Vitvi07g02013	chr7_20282778_C_T	7	Berry width	28715611	28752980	-1.92	Manganese-transporting ATPase PDR2	GO:0016020,GO:0005783,GO:0005524,GO:0005886,GO:0016887,GO:0009846,GO:0006874,GO:0000166,GO:0048867,GO:0010073,GO:0010152,GO:0016036,GO:0019829,GO:0006812,GO:0005215,GO:0098655,GO:0034220,GO:0015662,GO:0055085,GO:5789,GO:0140358	monoatomic cation transport, intracellular calcium ion homeostasis, pollen germination, meristem maintenance, pollen maturation, cellular response to phosphate starvation, stem cell fate determination, transmembrane transport, monoatomic cation transmembrane transport, monoatomic ion transmembrane transport	endoplasmic reticulum, endoplasmic reticulum membrane, plasma membrane, membrane	nucleotide binding, transporter activity, ATP binding, P-type ion transporter activity, ATP hydrolysis activity, ATPase-coupled monoatomic cation transmembrane, P-type transmembrane transporter activity transporter activity, P-type transmembrane transporter activity
Vitvi07g02014	chr7_20282778_C_T	7	Berry width	28753562	28768821	in the gene	3-phosphoinositide-dependent protein kinase-1	GO:0015919,GO:0016020	peroxisomal membrane transport	membrane	-
Vitvi10g01762	chrUn_33593479_A_C	10	Berry width	5488620	5490313	4.41	Fiber protein Fb34	GO:0016020	-	membrane	-
Vitvi10g04294	chrUn_33593479_A_C	10	Berry width	5455354	5487632	in the gene	MOR1	-	-	-	-
Vitvi10g04295	chrUn_33593479_A_C	10	Berry width	5495160	5495639	10.95	Uncharacterized protein	-	-	-	-
Vitvi11g00570	chr11_6170462_C_T	11	Berry width	6175777	6176145	in the gene	Prolamin-like domain-containing protein	GO:0009567,GO:0110165	double fertilization forming a zygote and endosperm	cellular anatomical entity	-
Vitvi11g00571	chr11_6170462_C_T	11	Berry width	6179387	6187533	3.36	Triphosphate tunel metalloenzyme	GO:0048364,GO:0050355,GO:0016462	root development	-	pyrophosphatase activity, inorganic triphosphate phosphatase activity
Vitvi16g00877	chr16_14671632_C_T	16	Berry width	15402094	15403578	in the gene	3-ketoacyl-CoA synthase	GO:0016020,GO:0006633,GO: 9922,GO:0102338,GO:0102756,GO:0016747,GO:0016746,GO:0016740	fatty acid biosynthetic process	membrane	fatty acid elongase activity, transferase activity, acyltransferase activity, acyltransferase activity, transferring groups other than amino-acyl groups
Vitvi01g00571	chr1_6466156_A_C	1	Cluster length	6432626	6440637	-8.59	Protein NRT1/PTR family	GO:0016020,GO:0009705,GO:0022857,GO:0055085,GO:0006857	oligopeptide transport, transmembrane transport	plant-type vacuole membrane, membrane	transmembrane transporter activity
Vitvi01g00572	chr1_6466156_A_C	1	Cluster length	6442279	6449867	in the gene	Translation initiation factor 3 subunit 2 (eIF3S2)	GO:0005737,GO:0003743,GO:0005852,GO:0005515,GO:0006412,GO:0006413,GO:0001732,GO:0002183,GO:0016282,GO:0033290,GO:0003723,GO:0071541	translation, translational initiation, formation of cytoplasmic translation initiation complex, cytoplasmic translational initiation	cytoplasm, eukaryotic translation initiation factor 3 complex, eukaryotic 48S preinitiation complex, eukaryotic 43S preinitiation complex, eukaryotic translation initiation factor 3 complex, eIF3m	translation initiation factor activity, protein binding, RNA binding
Vitvi01g00573	chr1_6466156_A_C	1	Cluster length	6450727	6451905	1.49	Fasciclin-like arabinogalactan protein	-	-	-	-
Vitvi01g00574	chr1_6466156_A_C	1	Cluster length	6452637	6453848	3.4	Fasciclin-like arabinogalactan protein	-	-	-	-
Vitvi03g01151	chr3_16593567_A_G	3	Cluster length	17991530	18006219	in the gene	Peptidyl-prolyl cis-trans isomerase (FKBP12)	GO:0005737,GO:0005829,GO:0003755,GO:0061077,GO:0000413,GO:0016853	protein peptidyl-prolyl isomerization, chaperone-mediated protein folding	cytoplasm, cytosol	peptidyl-prolyl cis-trans isomerase activity, isomerase activity
Vitvi04g02280	chrUn_28901725_A_G	4	Cluster length	20809151	20814375	in the gene	Protein phosphatase 2C (PP2C)	GO:0004722,GO:0043169,GO:0016787,GO:0046872,GO:0004721,GO:0017018,GO:0035970	peptidyl-threonine dephosphorylation	-	phosphoprotein phosphatase activity, metal ion binding, hydrolase activity, myosin phosphatase activity, cation binding, protein serine/threonine phosphatase activity
Vitvi04g04402	chrUn_28901725_A_G	4	Cluster length	20819155	20822675	8.3	Nitrate regulatory gene2 protein (NRG2)	-	-	-	-
Vitvi07g02106	chrUn_7297439_A_G	7	Cluster length	1036433	1037762	0.59	Uncharacterized protein	-	-	-	-
Vitvi07g02107	chrUn_7297439_A_G	7	Cluster length	1040538	1044586	4.69	Ankyrin repeat-containing protein	GO:0005515,GO:0016020	-	membrane	protein binding
Vitvi07g02108	chrUn_7297439_A_G	7	Cluster length	1048371	1048969	12.53	Protein ubiquitination	-	-	-	-
Vitvi08g01585	chr8_18600161_C_T	8	Cluster length	18595552	18596379	-8.17	Thaumatin-like protein 1	GO:0006952	defense response	-	-
Vitvi08g01586	chr8_18600161_C_T	8	Cluster length	18610410	18627626	5.85	Glutamine synthetase family	GO:0003824,GO:0016787,GO:0008152,GO:0004356,GO:0006542,GO:0008017,GO:0043015,GO:0009617,GO:0010311,GO:0048829,GO:0005829	lateral root formation, root cap development, response to bacterium, glutamine biosynthetic process, metabolic process	cytosol	catalytic activity, glutamine synthetase activity, microtubule binding, hydrolase activity, gamma-tubulin binding
Vitvi08g02292	chr8_18600161_C_T	8	Cluster length	18599703	18606502	in the gene	Uncharacterized protein	GO:0030515,GO:0042254,GO:0001522,GO:0006364,GO:1990904	pseudouridine synthesis, rRNA processing, ribosome biogenesis	ribonucleoprotein complex	snoRNA binding
Vitvi14g01522	lb_T_C_chr14_25461770	14	Cluster length	25891866	25895281	in the gene	Reductase	GO:0016491,GO:0005777	-	peroxisome	oxidoreductase activity
Vitvi14g01523	lb_T_C_chr14_25461770	14	Cluster length	25912140	25914674	17.39	VvWRKY43 - WRKY domain-containing protein	GO:0005634,GO:0006355,GO:0003700,GO:0043565,GO:0003677	regulation of DNA-templated transcription	nucleus	DNA-binding transcription factor activity, DNA binding, sequence-specific DNA binding
Vitvi18g04748	cn_C_A_chr18_28099889	18	Cluster length	33691421	33692397	-0.75	Uncharacterized protein	-	-	-	-
Vitvi18g04749	cn_C_A_chr18_28099889	18	Cluster length	33692424	33696054	in the gene	Uncharacterized protein	-	-	-	-
Vitvi19g00041	chr19_470029_G_T	19	Cluster length	685633	731021	in the gene	Protein trichome birefringence-like	GO:0016740,GO:0016413,GO:0005794	-	Golgi apparatus	O-acetyltransferase activity, transferase activity
Vitvi19g00042	chr19_470029_G_T	19	Cluster length	731238	736139	3.21	Protein trichome birefringence-like 41	GO:0005794,GO:0016740,GO:0016413	-	Golgi apparatus	O-acetyltransferase activity, transferase activity
Vitvi19g01801	chr19_470029_G_T	19	Cluster length	737801	804912	9.77	Leucine-rich repeat receptor-like serine threonine-protein kinase	GO:0005524,GO:0006468,GO:0004672,GO:0005515,GO:0016740,GO:0000166,GO:0016020,GO:0003676,GO:0016301,GO:0016310,GO:0004674,GO:0005886,GO:0018108,GO:0004713	protein phosphorylation, phosphorylation, peptidyl-tyrosine phosphorylation	plasma membrane, membrane	nucleotide binding, ATP binding, nucleic acid binding, protein kinase activity, protein serine/threonine kinase activity, kinase activity, protein tyrosine kinase activity, protein binding, transferase activity
Vitvi01g00524	chr1_5933624_A_G	1	Cluster weight	5905461	5914676	-2.09	Endoplasmic reticulum transmembrane protein	GO:0016020,GO:0005783,GO:0006886,GO:0006888,GO:0005789,GO:0070973,GO:0015031,GO:0016192	vesicle-mediated transport, intracellular protein transport, protein localization to endoplasmic reticulum exit site, endoplasmic reticulum to Golgi vesicle-mediated transport, protein transport	endoplasmic reticulum, endoplasmic reticulum membrane, membrane	-
Vitvi01g00525	chr1_5933624_A_G	1	Cluster weight	5923955	5925283	7.18	RING-type E3 ubiquitin transferase	GO:0004842,GO:0061630,GO:0016567,GO:0005634,GO:0005737,GO:0010193	response to ozone, protein ubiquitination	nucleus, cytoplasm	ubiquitin-protein transferase activity, ubiquitin protein ligase activity
Vitvi01g00526	chr1_5933624_A_G	1	Cluster weight	5931567	5936390	14.79	Protein kinase domain-containing protein	GO:0005524,GO:0006468,GO:0004672,GO:0005515,GO:0016740,GO:0000166,GO:0016020,GO:0016301,GO:0016310,GO:0004674	protein phosphorylation, phosphorylation	membrane	nucleotide binding, ATP binding, protein kinase activity, protein serine/threonine kinase activity, kinase activity, protein binding, transferase activity
Vitvi05g01389	chr5_20609417_A_G	5	Cluster weight	20789668	20867705	-15.99	Sn1-specific diacylglycerol lipase	GO:0006629,GO:0016020	lipid metabolic process	membrane	-
Vitvi05g01390	chr5_20609417_A_G	5	Cluster weight	20887448	20888788	3.75	Galactolipase DONGLE - PLA1-Iα	GO:0006629,GO:0009507,GO:0004620,GO:0009695,GO:0008970	lipid metabolic process, jasmonic acid biosynthetic process	chloroplast	phospholipase activity, phospholipase A1 activity
Vitvi10g01581	chr10_17990933_A_C	10	Cluster weight	24332859	24362210	2.07	Katanin p80 (WD repeat containing) subunit B 1	GO:0005737,GO:0005874,GO:0008017,GO:0051013,GO:0007019,GO:0008352,GO:0005515,GO:0005975,GO:0016798,GO:0008152,GO:0005856,GO:0004553,GO:0042973	carbohydrate metabolic process, microtubule depolymerization, metabolic process, microtubule severing	cytoplasm, cytoskeleton, microtubule, katanin complex	protein binding, microtubule binding, hydrolase activity, acting on glycosyl bonds, hydrolase activity, hydrolyzing O-glycosyl compounds, glucan endo-1,3-beta-D-glucosidase activity,
Vitvi09g00022	chr9_290178_C_T	9	Cluster weight and Cluster width	277526	278778	-11.24	Uncharacterized protein	-	-	-	-
Vitvi09g00023	chr9_290178_C_T	9	Cluster weight and Cluster width	278780	290500	in the gene	1-phosphatidylinositol-3-phosphate 5-kinase	GO:0046872,GO:0005524,GO:0000285,GO:0052742,GO:0046488,GO:0016740,GO:0000166,GO:0016301,GO:0016310,GO:0044238,GO:0046854,GO:0010008,GO:0007033,GO:0009555,GO:0010256,GO:0090332	vacuole organization, primary metabolic process, phosphatidylinositol metabolic process, phosphatidylinositol phosphate biosynthetic process, pollen development, stomatal closure, endomembrane system organization, phosphorylation	endosome membrane	ATP binding, kinase activity, transferase activity, metal ion binding, phosphatidylinositol kinase activity, 1-phosphatidylinositol-3-phosphate 5-kinase activity
Vitvi09g00026	chr9_290178_C_T	9	Cluster weight and Cluster width	296710	297479	6.69	Translation initiation factor eIF2B subunit alpha (eIF2Bα)	GO:0003743,GO:0005851,GO:0006413,GO:0050790	translational initiation, regulation of catalytic activity	eukaryotic translation initiation factor 2B complex	translation initiation factor activity
Vitvi09g00027	chr9_290178_C_T	9	Cluster weight and Cluster width	299097	302182	9.07	Translation initiation factor eIF2B subunit alpha (eIF2Bα)	GO:0003743,GO:0044237,GO:0006412,GO:0006413,GO:0050790,GO:0005085,GO:0005851	translation, translational initiation, regulation of catalytic activity, cellular metabolic process	eukaryotic translation initiation factor 2B complex	translation initiation factor activity, guanyl-nucleotide exchange factor activity
Vitvi03g00359	be_C_A_chr3_5463929	3	Cluster width	4018439	4020412	-23.98	PMT5- Sugar transporter (TC 2.A.1.1) family	GO:0016020,GO:0005351,GO:0022857,GO:0055085,GO:0015144,GO:0034219,GO:0008643,GO:1902600,GO:0015293	carbohydrate transport, carbohydrate transmembrane transport, transmembrane transport, proton transmembrane transport	membrane	symporter activity, carbohydrate:proton symporter activity, carbohydrate transmembrane transporter activity, transmembrane transporter activity
Vitvi03g00360	be_C_A_chr3_5463929	3	Cluster width	4037253	4038614	-5.77	PLATZ transcription factor	-	-	-	-
Vitvi03g00361	be_C_A_chr3_5463929	3	Cluster width	4044129	4054052	in the gene	Pentatricopeptide (PPR) repeat-containing protein	GO:0005515,GO:0016740,GO:0000166,GO:0005524,GO:0016301,GO:0016310,GO:0071897,GO:0004797,GO:0009157	deoxyribonucleoside monophosphate biosynthetic process, phosphorylation, DNA biosynthetic process	-	ATP binding, thymidine kinase activity, transferase activity, protein binding, kinase activity
Vitvi04g01164	chr4_16706884_C_T	4	Cluster width	16940363	16945153	-6.78	Seipin-1	GO:0019915,GO:0006629,GO:0016020,GO:0005783,GO:0005789,GO:0140042,GO:0030176,GO:0034389	lipid metabolic process, lipid storage, lipid droplet organization, lipid droplet formation	endoplasmic reticulum, endoplasmic reticulum membrane, membrane	-
Vitvi04g01304	chr4_18460675_G_T	4	Cluster width	18697159	18699225	-6.1	Zinc-finger homeodomain	GO:0005634,GO:0003677,GO:0003700,GO:0000976,GO:0006355	regulation of DNA-templated transcription	nucleus	transcription cis-regulatory region binding, DNA binding, DNA-binding transcription factor activity
Vitvi04g01306	chr4_18460675_G_T	4	Cluster width	18701794	18703756	-1.57	Late embryogenesis abundant protein D-29	GO:0016020	-	membrane	-
Vitvi04g01307	chr4_18460675_G_T	4	Cluster width	18704234	18734613	in the gene	AAA-type ATPase	GO:0005524,GO:0005739,GO:0008270,GO:0016887,GO:0007005,GO:0000166	mitochondrion organization	mitochondrion	nucleotide binding, ATP binding, zinc ion binding, ATP hydrolysis activity
Vitvi05g00884	chr5_random_359422_G_T	5	Cluster width	10299415	10473651	-2.24	Cysteine-rich RLK / Lipase (class 3)	GO:0006629,GO:0003676,GO:0008270,GO:0015074	lipid metabolic process, DNA integration	-	nucleic acid binding, zinc ion binding
Vitvi05g00885	chr5_random_359422_G_T	5	Cluster width	10474303	10477359	in the gene	Golgin subfamily A member 6-like protein	-	-	-	-
Vitvi06g00614	be_T_C_chr6_7091603	6	Cluster width	7029863	7036226	in the gene	Cell division control protein (CDC6)	GO:0051301,GO:0006270,GO:0006260,GO:0005634,GO:0033314,GO:0003688	DNA replication, DNA replication initiation, mitotic DNA replication checkpoint signaling, cell division	nucleus	DNA replication origin binding
Vitvi06g00615	be_T_C_chr6_7091603	6	Cluster width	7037099	7048136	1.55	Ribosomal protein P0 (RPP0A) acidic 60S	GO:0003735,GO:0070180,GO:0022625,GO:0002181,GO:0000027,GO:0005840	ribosomal large subunit assembly, cytoplasmic translation	ribosome, cytosolic large ribosomal subunit	structural constituent of ribosome, large ribosomal subunit rRNA binding
Vitvi07g01988	chr7_19824302_C_T	7	Cluster width	28259766	28286481	-10.61	Translation factor GUF1 homolog	GO:0006412,GO:0009507,GO:0005525,GO:0003924,GO:0045727,GO:0000166,GO:0016020,GO:0016787,GO:0009536,GO:0005739,GO:0005743,GO:0005759,GO:0043022	translation, positive regulation of translation	mitochondrion, mitochondrial inner membrane, mitochondrial matrix, chloroplast, plastid, membrane	nucleotide binding, GTPase activity, GTP binding, hydrolase activity, ribosome binding
Vitvi07g01989	chr7_19824302_C_T	7	Cluster width	28288126	28306140	in the gene	MACPF domain-containing protein	GO:0005886,GO:0006952,GO:2000031,GO:0009626,GO:0012501	defense response, plant-type hypersensitive response, programmed cell death, regulation of salicylic acid mediated signaling pathway	plasma membrane	-
Vitvi14g00458	chr14_7147160_A_G	14	Cluster width	6857706	6860900	2.27	Calcium-transporting ATPase	GO:0016020,GO:0043231,GO:0005524,GO:0005886,GO:0016887,GO:0070588,GO:0000166,GO:0019829,GO:0005388,GO:0005215,GO:0006811,GO:0110165,GO:0006816	calcium ion transmembrane transport, monoatomic ion transport, calcium ion transport	plasma membrane, membrane, intracellular membrane-bounded organelle, cellular anatomical entity	nucleotide binding, ATP binding, ATP hydrolysis activity, P-type calcium transporter activity, transporter activity, ATPase-coupled monoatomic cation transmembrane transporter activity
Vitvi15g00912	chr15_16991640_C_T	15	Cluster width	18324581	18326118	-0.39	HB54 - Homeobox-leucine zipper protein	GO:0003677,GO:0006355,GO:0000981,GO:0003700,GO:0043565,GO:0005634,GO:0006357,GO:0045893	regulation of DNA-templated transcription, regulation of transcription by RNA polymerase II, positive regulation of DNA-templated transcription	nucleus	DNA-binding transcription factor activity, RNA polymerase II-specific, DNA-binding transcription factor activity, DNA binding, sequence-specific DNA binding
Vitvi15g00913	chr15_16991640_C_T	15	Cluster width	18326609	18331224	0.09	Membrane protein At1g16860-like	GO:0016020	-	membrane	-
Vitvi15g00915	chr15_16991640_C_T	15	Cluster width	18340361	18342058	13.84	CYP78A40 - Cytochrome P450	GO:0016020,GO:0020037,GO:0005506,GO:0016705,GO:0004497,GO:0016491,GO:0046872	-	membrane	monooxygenase activity, iron ion binding, oxidoreductase activity, oxidoreductase activity, acting on paired donors, with incorporation or reduction of molecular oxygen, heme binding, metal ion binding
Vitvi15g00994	chr15_18113172_A_G	15	Cluster width	19884744	19891401	in the gene	Zinc finger CCCH domain-containing protein 1	GO:0046872,GO:0003677,GO:0005684,GO:0034247,GO:0003676,GO:0008270	snoRNA splicing	U2-type spliceosomal complex	nucleic acid binding, DNA binding, metal ion binding, zinc ion binding
Vitvi15g00995	chr15_18113172_A_G	15	Cluster width	19892160	19895038	2.57	Lipase class 3	GO:0006629,GO:0008970	lipid metabolic process	-	phospholipase A1 activity
Vitvi15g01618	chr15_18113172_A_G	15	Cluster width	19858631	19875504	-14.08	Poly(A) RNA polymerase mitochondrial-like central palm domain-containing protein	GO:0016779,GO:0003729	-	-	mRNA binding, nucleotidyltransferase activity
Vitvi18g01679	chr18_20491804_A_G	18	Cluster width	23528882	23547765	in the gene	TOD1/MUCI70 glycosyltransferase-like domain-containing protein	GO:0016020	-	membrane	-
Vitvi18g01681	chr18_20491804_A_G	18	Cluster width	23558533	23580177	11.24	VvCPK16-Calcium-dependent protein kinase	GO:0005509,GO:0005634,GO:0005737,GO:0035556,GO:0005524,GO:0006468,GO:0004672,GO:0005516,GO:0046777,GO:0018105,GO:0009931,GO:0004683,GO:0016740,GO:0000166,GO:0046872,GO:0016301,GO:0016310,GO:0004674,GO:0106310	protein phosphorylation, phosphorylation, peptidyl-serine phosphorylation, intracellular signal transduction, protein autophosphorylation	nucleus, cytoplasm	nucleotide binding, ATP binding, protein kinase activity, protein serine/threonine kinase activity, kinase activity, calcium/calmodulin-dependent protein kinase activity, calcium ion binding, calmodulin binding, calcium-dependent protein serine/threonine kinase activity, transferase activity, metal ion binding, protein serine kinase activity
